# CD33 Epitope Editing Unlocks UM171-Expanded Cord Blood Grafts for AML Immunotherapy

**DOI:** 10.1101/2025.05.07.652621

**Authors:** Bernhard Lehnertz, Maéva Langouët, Sophie Corneau, Tara MacRae, Jean-Francois Spinella, Nadine Mayotte, Maju Joe, Edward N. Schmidt, Susan Moore, Maria Florencia Tellechea, Isabel Boivin, Loïc Papineau, Shanti Rojas-Sutterlin, Margaux Tual, Camille Jimenez Cortes, Jalila Chagraoui, Elisa Tomellini, Virginie Desse, Etienne Gagnon, Matthew S. Macauley, Guy Sauvageau

## Abstract

Immunotherapies in acute myeloid leukemia (AML) are limited by shared antigen expression between leukemic and healthy hematopoietic cells, leading to on-target toxicity. Here we developed a clinically scalable strategy to engineer cord blood (CB)-derived hematopoietic stem and progenitor cell (HSPC) grafts resistant to CD33-directed therapies. Leveraging UM171-mediated expansion and adenine base editing, we precisely disrupted a critical epitope in CD33 required for gemtuzumab ozogamicin (GO) binding, centered on phenylalanine 21, while preserving CD33 expression and its sialic acid binding function. *Ex vivo* edited HSPCs maintained robust multilineage engraftment, T-cell output, and conferred protection from GO-induced myelotoxicity in xenograft models, without impairing anti-leukemic efficacy. Editing was efficient across multiple donors, enriched in primitive subsets, and exhibited minimal off-target activity by ultra-deep exome sequencing. Our work establishes base editor-driven epitope engineering as an improved approach to CD33-targeted immunotherapy-compatible HSPC grafts, enabling safe integration of currently available agents into post-transplant care.
