## Supplemental Materials for "CD33 Epitope Editing Unlocks UM171-Expanded Cord Blood Grafts for AML Immunotherapy"

### Sheet: sgRNAs
sgRNA_ID	sequence	description
sgW22_as	5'-AGCCAGAAAUUUGGAUCCAU-3'	CD33 P67 epitope
sgY49_as	5'-GUAGUAGGGUAUGGGAUGGA-3'	CD33 WM53 epitope
sgW60_as	5'-GGAACCAGUAACCAUGAACU-3'	CD33 CBE iSTOP W60
sgW179_as	5'-GACAACCAGGAGAAGAUCGG-3'	CD33 CBE iSTOP W179

### Sheet: mRNAs
name	5UTR	3UTR	HiFi Cas9 (R691A)	cap	pA	used in figure	5' fw primer	3' rev primer	sequence
T7_BNT_Cas9	HBA	AES/12SrRNA	yes	Cleancap AG	A120	1	CCAGTTCTAGATAATACGACTCACTATAAGGGAATAAACTAGTATTCTTC	TTTTTTTTTTTTTTTTTTTTTTTTTTTTTTTTTTTTTTTTTTTTTTTTTTTTTTTTTTTTTTTTTTTTTTAGTCATATGCTTTTTTTTTTTTTTTTTTTTTTTTTTTTTTACGCGTGCTAGCTCCAGG	TAATACGACTCACTATAAGGGAATAAACTAGTATTCTTCTGGTCCCCACAGACTCAGAGAGAACCCGCCACCATGGCCCCAAAGAAGAAGCGGAAGGTCGGTATCCACGGAGTCCCAGCAGCCGACAAGAAGTACAGCATCGGCCTGGACATCGGCACCAACTCTGTGGGCTGGGCCGTGATCACCGACGAGTACAAGGTGCCCAGCAAGAAATTCAAGGTGCTGGGCAACACGGACCGGCACAGCATCAAGAAGAACCTGATCGGAGCCCTGCTGTTCGACAGCGGCGAAACAGCCGAGGCCACCCGGCTGAAGAGAACCGCCAGAAGAAGATACACCAGACGGAAGAACCGGATCTGCTATCTGCAAGAGATCTTCAGCAACGAGATGGCCAAGGTG…
T7_BNT_TadCBEd_2UGI	HBA	AES/12SrRNA	yes	Cleancap AG	A120	1	CCAGTTCTAGATAATACGACTCACTATAAGGGAATAAACTAGTATTCTTC	TTTTTTTTTTTTTTTTTTTTTTTTTTTTTTTTTTTTTTTTTTTTTTTTTTTTTTTTTTTTTTTTTTTTTTAGTCATATGCTTTTTTTTTTTTTTTTTTTTTTTTTTTTTTACGCGTGCTAGCTCCAGG	TAATACGACTCACTATAAGGGAATAAACTAGTATTCTTCTGGTCCCCACAGACTCAGAGAGAACCCGCCACCATGGATTACAAAGACGATGACGATAAGAAACGGACAGCCGACGGAAGCGAGTTCGAGTCACCAAAGAAGAAGCGGAAAGTCTCTGAGGTGGAGTTTTCCCACGAGTACTGGATGAGACATGCCCTGACCCTGGCCAAGAGGGCACGGGATGAGAGGAAAGCACCTGTGGGAGCCGTGCTGGTGCTGAACAATAGAGTGATCGGCGAGGGCTGGAACAGAGCCATCGGCCTGCACGACCCAACAGCCCATGCCGAAATTATAGCCCTGAGACAGGGCGGCCTGGTCATGCAGAACTACAGACTGATTGACGCCACCCTGTACGTGACA…
T7_HBB_ABE8e_SpRY	HBA	HBB	no	Cleancap AG	A120	2; S2	CCAGTTCTAGATAATACGACTCACTATAAGGGAATAAACTAGTATTCTTC	TTTTTTTTTTTTTTTTTTTTTTTTTTTTTTTTTTTTTTTTTTTTTTTTTTTTTTTTTTTTTTTTTTTTTTAGTCATATGCTTTTTTTTTTTTTTTTTTTTTTTTTTTTTTACGCGTGCTAGCTCCAGG	TAATACGACTCACTATAAGGGAATAAACTAGTATTCTTCTGGTCCCCACAGACTCAGAGAGAACCCGCCACCATGGATTACAAAGACGATGACGATAAGAAACGGACAGCCGACGGAAGCGAGTTCGAGTCACCAAAGAAGAAGCGGAAAGTCTCTGAGGTGGAGTTTTCCCACGAGTACTGGATGAGACATGCCCTGACCCTGGCCAAGAGGGCACGGGATGAGAGGGAGGTGCCTGTGGGAGCCGTGCTGGTGCTGAACAATAGAGTGATCGGCGAGGGCTGGAACAGAGCCATCGGCCTGCACGACCCAACAGCCCATGCCGAAATTATGGCCCTGAGACAGGGCGGCCTGGTCATGCAGAACTACAGACTGATTGACGCCACCCTGTACGTGACA…
T7_HBB_TadCBEd_2UGI_SpRY	HBA	HBB	no	Cleancap AG	A120	2; S2	CCAGTTCTAGATAATACGACTCACTATAAGGGAATAAACTAGTATTCTTC	TTTTTTTTTTTTTTTTTTTTTTTTTTTTTTTTTTTTTTTTTTTTTTTTTTTTTTTTTTTTTTTTTTTTTTAGTCATATGCTTTTTTTTTTTTTTTTTTTTTTTTTTTTTTACGCGTGCTAGCTCCAGG	TAATACGACTCACTATAGGGGAATAAACTAGTATTCTTCTGGTCCCCACAGACTCAGAGAGAACCCGCCACCATGGATTACAAAGACGATGACGATAAGAAACGGACAGCCGACGGAAGCGAGTTCGAGTCACCAAAGAAGAAGCGGAAAGTCTCTGAGGTGGAGTTTTCCCACGAGTACTGGATGAGACATGCCCTGACCCTGGCCAAGAGGGCACGGGATGAGAGGAAAGCACCTGTGGGAGCCGTGCTGGTGCTGAACAATAGAGTGATCGGCGAGGGCTGGAACAGAGCCATCGGCCTGCACGACCCAACAGCCCATGCCGAAATTATAGCCCTGAGACAGGGCGGCCTGGTCATGCAGAACTACAGACTGATTGACGCCACCCTGTACGTGACA…
T7_HBB_ABE8e	HBA	HBB	yes	Cleancap AG	A120	S2	CCAGTTCTAGATAATACGACTCACTATAAGGGAATAAACTAGTATTCTTC	TTTTTTTTTTTTTTTTTTTTTTTTTTTTTTTTTTTTTTTTTTTTTTTTTTTTTTTTTTTTTTTTTTTTTTAGTCATATGCTTTTTTTTTTTTTTTTTTTTTTTTTTTTTTACGCGTGCTAGCTCCAGG	TAATACGACTCACTATAGGGGAATAAACTAGTATTCTTCTGGTCCCCACAGACTCAGAGAGAACCCGCCACCATGGATTACAAAGACGATGACGATAAGAAACGGACAGCCGACGGAAGCGAGTTCGAGTCACCAAAGAAGAAGCGGAAAGTCTCTGAGGTGGAGTTTTCCCACGAGTACTGGATGAGACATGCCCTGACCCTGGCCAAGAGGGCACGGGATGAGAGGGAGGTGCCTGTGGGAGCCGTGCTGGTGCTGAACAATAGAGTGATCGGCGAGGGCTGGAACAGAGCCATCGGCCTGCACGACCCAACAGCCCATGCCGAAATTATGGCCCTGAGACAGGGCGGCCTGGTCATGCAGAACTACAGACTGATTGACGCCACCCTGTACGTGACA…
T7_HBB_ABE9_SpG	HBA	HBB	yes	Cleancap AG	A121	S3	CCAGTTCTAGATAATACGACTCACTATAAGGGAATAAACTAGTATTCTTC	TTTTTTTTTTTTTTTTTTTTTTTTTTTTTTTTTTTTTTTTTTTTTTTTTTTTTTTTTTTTTTTTTTTTTTAGTCATATGCTTTTTTTTTTTTTTTTTTTTTTTTTTTTTTACGCGTGCTAGCTCCAGG	TAATACGACTCACTATAGGGGAATAAACTAGTATTCTTCTGGTCCCCACAGACTCAGAGAGAACCCGCCACCATGGATTACAAAGACGATGACGATAAGAAACGGACAGCCGACGGAAGCGAGTTCGAGTCACCAAAGAAGAAGCGGAAAGTCTCTGAGGTGGAGTTTTCCCACGAGTACTGGATGAGACATGCCCTGACCCTGGCCAAGAGGGCACGGGATGAGAGGGAGGTGCCTGTGGGAGCCGTGCTGGTGCTGAACAATAGAGTGATCGGCGAGGGCTGGAACAGAGCCATCGGCCTGCACGACCCAACAGCCCATGCCGAAATTATGGCCCTGAGACAGGGCGGCCTGGTCATGCAGAACTACAGACTGATTGACGCCACCCTGTACGTGACA…
T7_HBB_ABEx1_SpG	HBA	HBB	yes	Cleancap AG	A122	S3	CCAGTTCTAGATAATACGACTCACTATAAGGGAATAAACTAGTATTCTTC	TTTTTTTTTTTTTTTTTTTTTTTTTTTTTTTTTTTTTTTTTTTTTTTTTTTTTTTTTTTTTTTTTTTTTTAGTCATATGCTTTTTTTTTTTTTTTTTTTTTTTTTTTTTTACGCGTGCTAGCTCCAGG	TAATACGACTCACTATAGGGGAATAAACTAGTATTCTTCTGGTCCCCACAGACTCAGAGAGAACCCGCCACCATGGATTACAAAGACGATGACGATAAGAAACGGACAGCCGACGGAAGCGAGTTCGAGTCACCAAAGAAGAAGCGGAAAGTCTCTGAGGTGGAGTTTTCCCACGAGTACTGGATGAGACATGCCCTGACCCTGGCCAAGAGGGCACGGGATGAGAGGGAGTGCCCTGTGGGAGCCGTGCTGGTGCTGAACAATAGAGTGATCGGCGAGGGCTGGAACAGAGCCATCGGCCTGCACGACCCAACAGCCCATGCCGAAATTATGGCCCTGAGACAGGGCGGCCTGGTCATGCAGAACTACAGACTGATTGACGCCACCCTGTACGTGACA…
T7_HBB_ABEx3_SpG	HBA	HBB	yes	Cleancap AG	A123	S3	CCAGTTCTAGATAATACGACTCACTATAAGGGAATAAACTAGTATTCTTC	TTTTTTTTTTTTTTTTTTTTTTTTTTTTTTTTTTTTTTTTTTTTTTTTTTTTTTTTTTTTTTTTTTTTTTAGTCATATGCTTTTTTTTTTTTTTTTTTTTTTTTTTTTTTACGCGTGCTAGCTCCAGG	TAATACGACTCACTATAGGGGAATAAACTAGTATTCTTCTGGTCCCCACAGACTCAGAGAGAACCCGCCACCATGGATTACAAAGACGATGACGATAAGAAACGGACAGCCGACGGAAGCGAGTTCGAGTCACCAAAGAAGAAGCGGAAAGTCTCTGAGGTGGAGTTTTCCCACGAGTACTGGATGAGACATGCCCTGACCCTGGCCAAGAGGGCACGGGATGAGAGGGAGGTGCCTGTGGGAGCCGTGCTGGTGCTGAACAATAGAGTGATCGGCGAGGGCTGGAACAGAGCCATCGGCCTGCACGACCCAACAGCCCATGCCGAAATTATGGCCCTGAGACAGGGCGGCCTGGTCATGCAGAACTACAGACTGATTGACGCCACCCTGTACGTGACA…
T7_HBB_ABE8e_SpG	HBA	HBB	yes	Cleancap AG	A120	3; 4; 5	CCAGTTCTAGATAATACGACTCACTATAAGGGAATAAACTAGTATTCTTC	TTTTTTTTTTTTTTTTTTTTTTTTTTTTTTTTTTTTTTTTTTTTTTTTTTTTTTTTTTTTTTTTTTTTTTAGTCATATGCTTTTTTTTTTTTTTTTTTTTTTTTTTTTTTACGCGTGCTAGCTCCAGG	TAATACGACTCACTATAGGGGAATAAACTAGTATTCTTCTGGTCCCCACAGACTCAGAGAGAACCCGCCACCATGGATTACAAAGACGATGACGATAAGAAACGGACAGCCGACGGAAGCGAGTTCGAGTCACCAAAGAAGAAGCGGAAAGTCTCTGAGGTGGAGTTTTCCCACGAGTACTGGATGAGACATGCCCTGACCCTGGCCAAGAGGGCACGGGATGAGAGGGAGGTGCCTGTGGGAGCCGTGCTGGTGCTGAACAATAGAGTGATCGGCGAGGGCTGGAACAGAGCCATCGGCCTGCACGACCCAACAGCCCATGCCGAAATTATGGCCCTGAGACAGGGCGGCCTGGTCATGCAGAACTACAGACTGATTGACGCCACCCTGTACGTGACA…
T7_HBB_TadCBEd_2UGI	HBA	HBB	yes	Cleancap AG	A120	S2; 3	CCAGTTCTAGATAATACGACTCACTATAAGGGAATAAACTAGTATTCTTC	TTTTTTTTTTTTTTTTTTTTTTTTTTTTTTTTTTTTTTTTTTTTTTTTTTTTTTTTTTTTTTTTTTTTTTAGTCATATGCTTTTTTTTTTTTTTTTTTTTTTTTTTTTTTACGCGTGCTAGCTCCAGG	TAATACGACTCACTATAGGGGAATAAACTAGTATTCTTCTGGTCCCCACAGACTCAGAGAGAACCCGCCACCATGGATTACAAAGACGATGACGATAAGAAACGGACAGCCGACGGAAGCGAGTTCGAGTCACCAAAGAAGAAGCGGAAAGTCTCTGAGGTGGAGTTTTCCCACGAGTACTGGATGAGACATGCCCTGACCCTGGCCAAGAGGGCACGGGATGAGAGGAAAGCACCTGTGGGAGCCGTGCTGGTGCTGAACAATAGAGTGATCGGCGAGGGCTGGAACAGAGCCATCGGCCTGCACGACCCAACAGCCCATGCCGAAATTATAGCCCTGAGACAGGGCGGCCTGGTCATGCAGAACTACAGACTGATTGACGCCACCCTGTACGTGACA…
T7_HBB_TadCBEd_2UGI_SpG	HBA	HBB	yes	Cleancap AG	A120	S2	CCAGTTCTAGATAATACGACTCACTATAAGGGAATAAACTAGTATTCTTC	TTTTTTTTTTTTTTTTTTTTTTTTTTTTTTTTTTTTTTTTTTTTTTTTTTTTTTTTTTTTTTTTTTTTTTAGTCATATGCTTTTTTTTTTTTTTTTTTTTTTTTTTTTTTACGCGTGCTAGCTCCAGG	TAATACGACTCACTATAGGGGAATAAACTAGTATTCTTCTGGTCCCCACAGACTCAGAGAGAACCCGCCACCATGGATTACAAAGACGATGACGATAAGAAACGGACAGCCGACGGAAGCGAGTTCGAGTCACCAAAGAAGAAGCGGAAAGTCTCTGAGGTGGAGTTTTCCCACGAGTACTGGATGAGACATGCCCTGACCCTGGCCAAGAGGGCACGGGATGAGAGGAAAGCACCTGTGGGAGCCGTGCTGGTGCTGAACAATAGAGTGATCGGCGAGGGCTGGAACAGAGCCATCGGCCTGCACGACCCAACAGCCCATGCCGAAATTATAGCCCTGAGACAGGGCGGCCTGGTCATGCAGAACTACAGACTGATTGACGCCACCCTGTACGTGACA…
T7_HBB_ZsG_DR	HBA	HBB	na	Cleancap AG	A120	S4	CCAGTTCTAGATAATACGACTCACTATAAGGGAATAAACTAGTATTCTTC	TTTTTTTTTTTTTTTTTTTTTTTTTTTTTTTTTTTTTTTTTTTTTTTTTTTTTTTTTTTTTTTTTTTTTTAGTCATATGCTTTTTTTTTTTTTTTTTTTTTTTTTTTTTTACGCGTGCTAGCTCCAGG	TAATACGACTCACTATAGGGGAATAAACTAGTATTCTTCTGGTCCCCACAGACTCAGAGAGAACCCGCCACCATGGCCCAGTCCAAGCACGGCCTGACCAAGGAGATGACCATGAAGTACCGCATGGAGGGCTGCGTGGACGGCCACAAGTTCGTGATCACCGGCGAGGGCATCGGCTACCCCTTCAAGGGCAAGCAGGCCATCAACCTGTGCGTGGTGGAGGGCGGCCCCTTGCCCTTCGCCGAGGACATCTTGTCCGCCGCCTTCATGTACGGCAACCGCGTGTTCACCGAGTACCCCCAGGACATCGTCGACTACTTCAAGAACTCCTGCCCCGCCGGCTACACCTGGGACCGCTCCTTCCTGTTCGAGGACGGCGCCGTGTGCATCTGCAACGCC…

### Sheet: mRNA production
Step	Details
1a. Linearize Plasmid	Use a unique restriction enzyme that cuts downstream of 3′UTR (EcoRI or MluI recommended).
1b. Linearize Plasmid	Digest 10 µg plasmid in 50 µl for 2–3 hours. Confirm single band of expected size by gel electrophoresis.
1c. Linearize Plasmid	Column purify using Thermo GeneJET PCR Purification Kit (K0702).
2a. PCR Amplification	Use Q5 polymerase (NEB M0491S).
2a. PCR Amplification – Primers	Forward: CCAGTTCTAGATAATACGACTCACTATAAGGGAATAAACTAGTATTCTTC
2a. PCR Amplification – Primers	Reverse: TTTTTTTTTTTTTTTTTTTTTTTTTTTTTTTTTTTTTTTTTTTTTTTTTTTTTTTTTTTTTTTTTTTTTTAGTCATATGCTTTTTTTTTTTTTTTTTTTTTTTTTTTTTTACGCGTGCTAGCTCCAGG(polyT + 3′UTR)
2b. PCR Amplification	Reaction: 200 µl total, 50 ng linearized plasmid, mixed on ice, run as 4 × 50 µl in PCR strip.
2c. PCR Amplification – Thermocycler	98°C – 30 s
2c. PCR Amplification – Thermocycler	Cycle 4×: 98°C – 10 s, 60°C – 10 s, 72°C – 25 s or 5 s/kb
2c. PCR Amplification – Thermocycler	Cycle 29×: 98°C – 10 s, 72°C – 25 s or 5 s/kb
2c. PCR Amplification – Thermocycler	Final extension: 72°C – 2 min, then hold at 8°C
2d. PCR Amplification	Pool reactions, purify using Thermo GeneJET PCR Purification Kit.
2e. PCR Amplification	Elute in 40 µl TE buffer, RNase-free conditions. Nanodrop: >200 ng/µl.
2f. PCR Amplification	Run gel. Proceed only if a single band of correct size is present.
3a. In Vitro Transcription	Use 1 µg PCR template (≤5 µl).
3b. In Vitro Transcription	Replace UTP with N1-methyl-pseudo-UTP (Jena Bioscience JBNU890L), 2× UTP concentration in kit.
3c. In Vitro Transcription	Incubate 2 hrs at 37°C.
3d. In Vitro Transcription	Add DNase, incubate 20 min at 37°C.
4a. RNA Purification	Use NEB Monarch RNA Cleanup Kit (T2050), elute in 40 µl nuclease-free water.
4b. RNA Purification	Expected yield >1.5 µg/µl.
4c. RNA Purification	Aliquot into PCR tubes (typically 6 µg per aliquot), store at –80°C.
4d. RNA Purification	Make additional aliquots at 0.5 µg/µl for Bioanalyzer.
5. Quality Control	Submit for Bioanalyzer at Genomics Platform to verify RNA integrity and size.

### Sheet: Ab_panels
						Working dilution for each Panel
Antigen	Clone	target	Fluorochrome	Manufacturer	Cat. #	Fig. 1B	Fig. 1D-E	Fig. 2 and suppl. Fig. 1-3	Fig. 3D-G	Fig. 4A	Fig. 4C-H and suppl. Fig. 5	Fig. 4E-F	Fig. 5A-B	suppl. Fig. 4
CD33	HIM3-4	human	FITC	Biolegend	303304				1/50
CD34	581	human	APC	BD Biosciences	555824	1/100	1/100			1/100				1/100
CD33	WM53	human	Bv421	BD Biosciences	562854			1/500		1/100	1/300		5uL
CD33	P67.7	human	PE	Biolegend	366608			1/2000		1/100	1/300	1/300
CD90	5E 10	human	PE-Cy7	Biolegend	328124	1/50				1/50				1/50
CD45RA	HI100	human	APC-Cy7	Biolegend	304128	1/50				1/50				1/50
CD71	CY1G4	human	FITC	Biolegend	334104	1/100				1/100
CD71	CY1G4	human	PE	Biolegend	334106									1/400
CD45/CD34	NA	human	FITC/PE	BD Biosciences	341071								20uL
7AAD	NA	NA	7AAD	BD Biosciences	559925	2.5uL/10e6 cells				2.5uL/10e6 cells			10uL	2.5uL/10e6 cells
CD45RA	HI100	human	PE-Cy7	BD Biosciences	560675								1.5uL
CD3	SK7	human	APC	BD Biosciences	345767								5uL
CD201	RCR-401	human	APC	Biolegend	351906
CD86	IT2.2	human	PerCP-eFluor710	eBiosciences/Invitrogen	46-0869-42
FcεR1	AER-37 (CRA1)	human	PE	eBiosciences/Invitrogen	12-5899-42
CD117	104D2	human	Bv421	Biolegend	313216
CD34	581	human	APC-Cy7	Biolegend	343514
CD45RA	HI100	human	Bv510	BD Biosciences	563031
CD19	HIB19	human	APC/Cyanine7	Biolegend	302218		1/25				1/25
CD45	HI30	human	V500	BD Biosciences	560777		1/100				1/100	1/100
CD45.1	A20	mouse	APC	Biolegend	110714						1/200	1/200
CD3	SK7	human	BV786	BD Biosciences	563800		1/200				1/200	1/200
CD13	WM15	human	PE-Cy7	BD Biosciences	561599		1/100				1/100
CD8a	HIT8a	human	APC/Cyanine7	Biolegend	300926							1/25
CD4	SK3	human	Pacific Blue	Biolegend	344620							1/25
CD33	WM53	human	PE	BD Biosciences	555450	1/100	1/100
Annexin V	NA	human	Bv421	BD Biosciences	563973	2.5uL/10e6 cells when included
CD14	M5E2	human	BV421	BD Biosciences	565283		1/100
CD45.1	A20	mouse	Alexa Fluor® 488	Biolegend	110718		1/100
empty			FITC											ZsG-DR
empty			APC						CD33L

### Sheet: CB_units
CBu /lab /name	editing	mouse model	transplant dose	Figure	Exome-seq
pool CB 718 /730 /762	sgW60_as/CBE and sgW60_as/Cas9	na	na	Fig. 1B
pool CB 764 /783 /768 /778	sgW60_as/CBE and sgW60_as/Cas9	na	na	Fig. 1C
pool CB 778 /757 /761 /StemExpressVial	sgW60_as/CBE and sgW60_as/Cas9	na	na	Fig. 1C
pool CB 796 /804 /757	sgW60_as/CBE and sgW60_as/Cas9	na	na	Fig. 1C
pool CBuEXP /691 /713 /759 /674 /783 /799 /709 /515	sgW60_as/CBE and sgW60_as/Cas9	NSG	7k d0 equivalent	Fig. 1C-D
CB 873-2	sgW22_as/SpG-ABE8e	NSG	10k d0 equivalent	Fig. 4
CB 867	sgW22_as/SpG-ABE8e	NSG	5k d0 equivalent	Fig. 5 and suppl. Fig. 5	yes
CB 870	sgW22_as/SpG-ABE8e	NSG	5k d0 equivalent	Fig. 5 and suppl. Fig. 5	yes
CB 901	sgW22_as/SpG-ABE8e	NSG	5k d0 equivalent	Fig. 5 and suppl. Fig. 5	yes
CB 856	sgW22_as/SpG-ABE8e	NSG	5k d0 equivalent	Fig. 5 and suppl. Fig. 5
CB 917	sgW22_as/SpG-ABE8e	NSG	5k d0 equivalent	Fig. 5 and suppl. Fig. 5
