## Supplemental Table 1 for "CD33 Epitope Editing Unlocks UM171-Expanded Cord Blood Grafts for AML Immunotherapy"

### Sheet: statistics_summary
timepoint	tissue	metric	ref.group	test.group	mean_ref.group	mean_test.group	FC	p	p.adj	p.adj.signif	test	alternative	correction
week 5	BM	human myeloid chimerism	unedited UM171 35nM	unedited -UM171	3.396	0.093	-36.5	0.002	0.003	**	wilcoxon	greater	BH
week 5	BM	human B-cell chimerism	unedited UM171 35nM	unedited -UM171	8.545	0.13	-65.7	0.002	0.003	**	wilcoxon	greater	BH
week 5	BM	human T-cell chimerism	unedited UM171 35nM	unedited -UM171	0.001	0	#NAME?	0.072	0.109	ns	wilcoxon	greater	BH
week 10	BM	human myeloid chimerism	unedited UM171 35nM	unedited -UM171	0.226	0.762	3.4	0.601	0.901	ns	wilcoxon	greater	BH
week 10	BM	human B-cell chimerism	unedited UM171 35nM	unedited -UM171	2.417	6.308	2.6	0.677	0.975	ns	wilcoxon	greater	BH
week 10	BM	human T-cell chimerism	unedited UM171 35nM	unedited -UM171	0.001	0.002	2	0.263	0.562	ns	wilcoxon	greater	BH
week 15	BM	human myeloid chimerism	unedited UM171 35nM	unedited -UM171	6.532	1.134	-5.8	0.052	0.078	ns	wilcoxon	greater	BH
week 15	BM	human B-cell chimerism	unedited UM171 35nM	unedited -UM171	3.621	8.229	2.3	0.437	0.655	ns	wilcoxon	greater	BH
week 15	BM	human T-cell chimerism	unedited UM171 35nM	unedited -UM171	0.007	0.075	10.7	0.182	0.273	ns	wilcoxon	greater	BH
week 21	BM	human myeloid chimerism	unedited UM171 35nM	unedited -UM171	3.775	1.538	-2.5	0.014	0.021	*	wilcoxon	greater	BH
week 21	BM	human B-cell chimerism	unedited UM171 35nM	unedited -UM171	25.2	26.296	1	0.48	0.72	ns	wilcoxon	greater	BH
week 21	BM	human T-cell chimerism	unedited UM171 35nM	unedited -UM171	0.797	1.838	2.3	0.281	0.422	ns	wilcoxon	greater	BH
week 21	Spleen	human myeloid chimerism	unedited UM171 35nM	unedited -UM171	2.916	1.117	-2.6	0.042	0.062	ns	wilcoxon	greater	BH
week 21	Spleen	human B-cell chimerism	unedited UM171 35nM	unedited -UM171	23.514	25.576	1.1	0.399	0.599	ns	wilcoxon	greater	BH
week 21	Spleen	human T-cell chimerism	unedited UM171 35nM	unedited -UM171	3.339	2.989	-1.1	0.186	0.279	ns	wilcoxon	greater	BH
week 5	BM	human myeloid chimerism	unedited UM171 35nM	Cas9 CD33 UM171 35nM	3.396	0.083	-40.9	0.000932	0.003	**	wilcoxon	greater	BH
week 5	BM	human B-cell chimerism	unedited UM171 35nM	Cas9 CD33 UM171 35nM	8.545	0.007	-1220.7	7.77e-05	0.000233	***	wilcoxon	greater	BH
week 5	BM	human T-cell chimerism	unedited UM171 35nM	Cas9 CD33 UM171 35nM	0.001	0	#NAME?	0.015	0.045	*	wilcoxon	greater	BH
week 10	BM	human myeloid chimerism	unedited UM171 35nM	Cas9 CD33 UM171 35nM	0.226	0.083	-2.7	0.005	0.016	*	wilcoxon	greater	BH
week 10	BM	human B-cell chimerism	unedited UM171 35nM	Cas9 CD33 UM171 35nM	2.417	1.77	-1.4	0.005	0.016	*	wilcoxon	greater	BH
week 10	BM	human T-cell chimerism	unedited UM171 35nM	Cas9 CD33 UM171 35nM	0.001	0.002	2	0.375	0.562	ns	wilcoxon	greater	BH
week 15	BM	human myeloid chimerism	unedited UM171 35nM	Cas9 CD33 UM171 35nM	6.532	0.043	-151.9	7.77e-05	0.000233	***	wilcoxon	greater	BH
week 15	BM	human B-cell chimerism	unedited UM171 35nM	Cas9 CD33 UM171 35nM	3.621	0.406	-8.9	0.002	0.006	**	wilcoxon	greater	BH
week 15	BM	human T-cell chimerism	unedited UM171 35nM	Cas9 CD33 UM171 35nM	0.007	0	#NAME?	0.019	0.056	ns	wilcoxon	greater	BH
week 21	BM	human myeloid chimerism	unedited UM171 35nM	Cas9 CD33 UM171 35nM	3.775	0.168	-22.5	7.77e-05	0.000233	***	wilcoxon	greater	BH
week 21	BM	human B-cell chimerism	unedited UM171 35nM	Cas9 CD33 UM171 35nM	25.2	1.479	-17	0.000311	0.000933	***	wilcoxon	greater	BH
week 21	BM	human T-cell chimerism	unedited UM171 35nM	Cas9 CD33 UM171 35nM	0.797	0.001	-797	7.77e-05	0.000233	***	wilcoxon	greater	BH
week 21	Spleen	human myeloid chimerism	unedited UM171 35nM	Cas9 CD33 UM171 35nM	2.916	0.18	-16.2	0.000544	0.002	**	wilcoxon	greater	BH
week 21	Spleen	human B-cell chimerism	unedited UM171 35nM	Cas9 CD33 UM171 35nM	23.514	1.533	-15.3	0.000311	0.000933	***	wilcoxon	greater	BH
week 21	Spleen	human T-cell chimerism	unedited UM171 35nM	Cas9 CD33 UM171 35nM	3.339	0.007	-477	0.00043	0.001	**	wilcoxon	greater	BH
week 5	BM	human myeloid chimerism	unedited UM171 35nM	CBE CD33 UM171 35nM	3.396	0.713	-4.8	0.164	0.164	ns	wilcoxon	greater	BH
week 5	BM	human B-cell chimerism	unedited UM171 35nM	CBE CD33 UM171 35nM	8.545	1.938	-4.4	0.164	0.164	ns	wilcoxon	greater	BH
week 5	BM	human T-cell chimerism	unedited UM171 35nM	CBE CD33 UM171 35nM	0.001	0.001	0	0.721	0.721	ns	wilcoxon	greater	BH
week 10	BM	human myeloid chimerism	unedited UM171 35nM	CBE CD33 UM171 35nM	0.226	3.705	16.4	0.959	0.959	ns	wilcoxon	greater	BH
week 10	BM	human B-cell chimerism	unedited UM171 35nM	CBE CD33 UM171 35nM	2.417	7.452	3.1	0.975	0.975	ns	wilcoxon	greater	BH
week 10	BM	human T-cell chimerism	unedited UM171 35nM	CBE CD33 UM171 35nM	0.001	0.005	5	0.682	0.682	ns	wilcoxon	greater	BH
week 15	BM	human myeloid chimerism	unedited UM171 35nM	CBE CD33 UM171 35nM	6.532	1.85	-3.5	0.36	0.36	ns	wilcoxon	greater	BH
week 15	BM	human B-cell chimerism	unedited UM171 35nM	CBE CD33 UM171 35nM	3.621	17.094	4.7	0.999	0.999	ns	wilcoxon	greater	BH
week 15	BM	human T-cell chimerism	unedited UM171 35nM	CBE CD33 UM171 35nM	0.007	0.009	1.3	0.604	0.604	ns	wilcoxon	greater	BH
week 21	BM	human myeloid chimerism	unedited UM171 35nM	CBE CD33 UM171 35nM	3.775	3.184	-1.2	0.287	0.287	ns	wilcoxon	greater	BH
week 21	BM	human B-cell chimerism	unedited UM171 35nM	CBE CD33 UM171 35nM	25.2	37.226	1.5	0.903	0.903	ns	wilcoxon	greater	BH
week 21	BM	human T-cell chimerism	unedited UM171 35nM	CBE CD33 UM171 35nM	0.797	1.527	1.9	0.439	0.439	ns	wilcoxon	greater	BH
week 21	Spleen	human myeloid chimerism	unedited UM171 35nM	CBE CD33 UM171 35nM	2.916	1.565	-1.9	0.221	0.221	ns	wilcoxon	greater	BH
week 21	Spleen	human B-cell chimerism	unedited UM171 35nM	CBE CD33 UM171 35nM	23.514	35.474	1.5	0.903	0.903	ns	wilcoxon	greater	BH
week 21	Spleen	human T-cell chimerism	unedited UM171 35nM	CBE CD33 UM171 35nM	3.339	5.492	1.6	0.48	0.48	ns	wilcoxon	greater	BH
