## Supplemental Table 2 for "CD33 Epitope Editing Unlocks UM171-Expanded Cord Blood Grafts for AML Immunotherapy"

### Sheet: CD33_sgRNA_library
gene	name	guide	pam	oligo_sequence	length	tx	chr	genome_coord	strand	cds_length	cds_coord	exon	pep_length	aa_coord	codon	aa_target	mut_codon	mut_aa	mutation	PAM	target_base_pos	spacing	score	sg_strand	switch_strand	BE	plot_label
CD33	CD33_26	TATGGATCCAAATTTCTGGC	TGC	TCCACAAGGAGAGCGCTTGATATCTTGTGGAAAGGACGAAACACCGTATGGATCCAAATTTCTGGCGTTTAAGAGCTATGCTGGAAACAGCATAGCAAGTTCGGCCAAGACAATGAGTCC	120	ENST00000262262.5	chr19	51225233	+	1095	53	2	365	18	GAT	D	GGT	G	missense	spG_Cas9	6	optimal	0.700596	+	FALSE	ABE	D18_s
CD33	CD33_27	GATCCAAATTTCTGGCTGCA	AGT	TCCACAAGGAGAGCGCTTGATATCTTGTGGAAAGGACGAAACACCGATCCAAATTTCTGGCTGCAGTTTAAGAGCTATGCTGGAAACAGCATAGCAAGTTCGGCCAAGACAATGAGTCC	119	ENST00000262262.5	chr19	51225235	+	1095	55	2	365	19	CCA	P	TTA	L	missense	spG_Cas9	4	ok	0.559899	+	FALSE	CBE	P19_s
CD33	CD33_28	TCCAAATTTCTGGCTGCAAG	TGC	TCCACAAGGAGAGCGCTTGATATCTTGTGGAAAGGACGAAACACCGTCCAAATTTCTGGCTGCAAGGTTTAAGAGCTATGCTGGAAACAGCATAGCAAGTTCGGCCAAGACAATGAGTCC	120	ENST00000262262.5	chr19	51225238	+	1095	58	2	365	20	AAT	N	GGT	G	missense	spG_Cas9	5	good	0.809913	+	FALSE	ABE	N20_s
CD33	CD33_1	AGAAATTTGGATCCATAGCC	AGG	TCCACAAGGAGAGCGCTTGATATCTTGTGGAAAGGACGAAACACCGAGAAATTTGGATCCATAGCCGTTTAAGAGCTATGCTGGAAACAGCATAGCAAGTTCGGCCAAGACAATGAGTCC	120	ENST00000262262.5	chr19	51225241	+	1095	61	2	365	21	TTC	F	CCC	P	missense	canonical	4	ok	0.576826	-	TRUE	ABE	F21_as
CD33	CD33_29	AGCCAGAAATTTGGATCCAT	AGC	TCCACAAGGAGAGCGCTTGATATCTTGTGGAAAGGACGAAACACCGAGCCAGAAATTTGGATCCATGTTTAAGAGCTATGCTGGAAACAGCATAGCAAGTTCGGCCAAGACAATGAGTCC	120	ENST00000262262.5	chr19	51225244	+	1095	64	2	365	22	TGG	W	CGG	R	missense	spG_Cas9	5	good	0.578283	-	TRUE	ABE	W22_as
CD33	CD33_30	TGGCTGCAAGTGCAGGAGTC	AGT	TCCACAAGGAGAGCGCTTGATATCTTGTGGAAAGGACGAAACACCGTGGCTGCAAGTGCAGGAGTCGTTTAAGAGCTATGCTGGAAACAGCATAGCAAGTTCGGCCAAGACAATGAGTCC	120	ENST00000262262.5	chr19	51225247	+	1095	67	2	365	23	CTG	M	TTG	M	missense	spG_Cas9	4	ok	0.743377	+	FALSE	CBE	M23_s
CD33	CD33_31	GCACTTGCAGCCAGAAATTT	GGA	TCCACAAGGAGAGCGCTTGATATCTTGTGGAAAGGACGAAACACCGCACTTGCAGCCAGAAATTTGTTTAAGAGCTATGCTGGAAACAGCATAGCAAGTTCGGCCAAGACAATGAGTCC	119	ENST00000262262.5	chr19	51225249	+	1095	69	2	365	23	CTG	M	CCG	P	missense	spG_Cas9	8	ok	0.597261	-	TRUE	ABE	M23_as
CD33	CD33_32	GCTGCAAGTGCAGGAGTCAG	TGA	TCCACAAGGAGAGCGCTTGATATCTTGTGGAAAGGACGAAACACCGCTGCAAGTGCAGGAGTCAGGTTTAAGAGCTATGCTGGAAACAGCATAGCAAGTTCGGCCAAGACAATGAGTCC	119	ENST00000262262.5	chr19	51225250	+	1095	70	2	365	24	CAA	Q	CGG	R	missense	spG_Cas9	5	good	0.639269	+	FALSE	ABE	Q24_s
CD33	CD33_2	TGCACTTGCAGCCAGAAATT	TGG	TCCACAAGGAGAGCGCTTGATATCTTGTGGAAAGGACGAAACACCGTGCACTTGCAGCCAGAAATTGTTTAAGAGCTATGCTGGAAACAGCATAGCAAGTTCGGCCAAGACAATGAGTCC	120	ENST00000262262.5	chr19	51225253	+	1095	73	2	365	25	GTG	V	GCG	A	missense	canonical	5	good	0.665749	-	TRUE	ABE	V25_as
CD33	CD33_2	TGCACTTGCAGCCAGAAATT	TGG	TCCACAAGGAGAGCGCTTGATATCTTGTGGAAAGGACGAAACACCGTGCACTTGCAGCCAGAAATTGTTTAAGAGCTATGCTGGAAACAGCATAGCAAGTTCGGCCAAGACAATGAGTCC	120	ENST00000262262.5	chr19	51225253	+	1095	73	2	365	25	GTG	V	ATA	I	missense	canonical	5	good	0.665749	-	TRUE	CBE	V25_as
CD33	CD33_33	CAAGTGCAGGAGTCAGTGAC	GGT	TCCACAAGGAGAGCGCTTGATATCTTGTGGAAAGGACGAAACACCGCAAGTGCAGGAGTCAGTGACGTTTAAGAGCTATGCTGGAAACAGCATAGCAAGTTCGGCCAAGACAATGAGTCC	120	ENST00000262262.5	chr19	51225256	+	1095	76	2	365	26	CAG	Q	CGG	R	missense	spG_Cas9	7	good	0.675947	+	FALSE	ABE	Q26_s
CD33	CD33_3	GCAGGAGTCAGTGACGGTAC	AGG	TCCACAAGGAGAGCGCTTGATATCTTGTGGAAAGGACGAAACACCGCAGGAGTCAGTGACGGTACGTTTAAGAGCTATGCTGGAAACAGCATAGCAAGTTCGGCCAAGACAATGAGTCC	119	ENST00000262262.5	chr19	51225260	+	1095	80	2	365	27	GAG	E	GGG	G	missense	canonical	6	optimal	0.735568	+	FALSE	ABE	E27_s
CD33	CD33_34	TGACTCCTGCACTTGCAGCC	AGA	TCCACAAGGAGAGCGCTTGATATCTTGTGGAAAGGACGAAACACCGTGACTCCTGCACTTGCAGCCGTTTAAGAGCTATGCTGGAAACAGCATAGCAAGTTCGGCCAAGACAATGAGTCC	120	ENST00000262262.5	chr19	51225259	+	1095	79	2	365	27	GAG	E	AAA	K	missense	spG_Cas9	6	optimal	0.686788	-	TRUE	CBE	E27_as
CD33	CD33_35	TCACTGACTCCTGCACTTGC	AGC	TCCACAAGGAGAGCGCTTGATATCTTGTGGAAAGGACGAAACACCGTCACTGACTCCTGCACTTGCGTTTAAGAGCTATGCTGGAAACAGCATAGCAAGTTCGGCCAAGACAATGAGTCC	120	ENST00000262262.5	chr19	51225262	+	1095	82	2	365	28	TCA	S	CCA	P	missense	spG_Cas9	7	good	0.691693	-	TRUE	ABE	S28_as
CD33	CD33_36	CCGTCACTGACTCCTGCACT	TGC	TCCACAAGGAGAGCGCTTGATATCTTGTGGAAAGGACGAAACACCGCCGTCACTGACTCCTGCACTGTTTAAGAGCTATGCTGGAAACAGCATAGCAAGTTCGGCCAAGACAATGAGTCC	120	ENST00000262262.5	chr19	51225265	+	1095	85	2	365	29	GTG	V	GCG	A	missense	spG_Cas9	7	good	0.618285	-	TRUE	ABE	V29_as
CD33	CD33_36	CCGTCACTGACTCCTGCACT	TGC	TCCACAAGGAGAGCGCTTGATATCTTGTGGAAAGGACGAAACACCGCCGTCACTGACTCCTGCACTGTTTAAGAGCTATGCTGGAAACAGCATAGCAAGTTCGGCCAAGACAATGAGTCC	120	ENST00000262262.5	chr19	51225265	+	1095	85	2	365	29	GTG	V	ATA	I	missense	spG_Cas9	7	good	0.618285	-	TRUE	CBE	V29_as
CD33	CD33_37	AGTGACGGTACAGGAGGGTT	TGT	TCCACAAGGAGAGCGCTTGATATCTTGTGGAAAGGACGAAACACCGAGTGACGGTACAGGAGGGTTGTTTAAGAGCTATGCTGGAAACAGCATAGCAAGTTCGGCCAAGACAATGAGTCC	120	ENST00000262262.5	chr19	51225268	+	1095	88	2	365	30	ACG	T	GCG	A	missense	spG_Cas9	5	good	0.590643	+	FALSE	ABE	T30_s
CD33	CD33_37	AGTGACGGTACAGGAGGGTT	TGT	TCCACAAGGAGAGCGCTTGATATCTTGTGGAAAGGACGAAACACCGAGTGACGGTACAGGAGGGTTGTTTAAGAGCTATGCTGGAAACAGCATAGCAAGTTCGGCCAAGACAATGAGTCC	120	ENST00000262262.5	chr19	51225268	+	1095	88	2	365	30	ACG	T	ATG	M	missense	spG_Cas9	5	good	0.590643	+	FALSE	CBE	T30_s
CD33	CD33_94	TGTACCGTCACTGACTCCTG	CAC	TCCACAAGGAGAGCGCTTGATATCTTGTGGAAAGGACGAAACACCGTGTACCGTCACTGACTCCTGGTTTAAGAGCTATGCTGGAAACAGCATAGCAAGTTCGGCCAAGACAATGAGTCC	120	ENST00000262262.5	chr19	51225271	+	1095	91	2	365	31	GTA	V	GCA	A	missense	spRY_Cas9	5	good	0.777576	-	TRUE	ABE	V31_as
CD33	CD33_94	TGTACCGTCACTGACTCCTG	CAC	TCCACAAGGAGAGCGCTTGATATCTTGTGGAAAGGACGAAACACCGTGTACCGTCACTGACTCCTGGTTTAAGAGCTATGCTGGAAACAGCATAGCAAGTTCGGCCAAGACAATGAGTCC	120	ENST00000262262.5	chr19	51225271	+	1095	91	2	365	31	GTA	V	ATA	I	missense	spRY_Cas9	5	good	0.777576	-	TRUE	CBE	V31_as
CD33	CD33_38	ACGGTACAGGAGGGTTTGTG	CGT	TCCACAAGGAGAGCGCTTGATATCTTGTGGAAAGGACGAAACACCGACGGTACAGGAGGGTTTGTGGTTTAAGAGCTATGCTGGAAACAGCATAGCAAGTTCGGCCAAGACAATGAGTCC	120	ENST00000262262.5	chr19	51225274	+	1095	94	2	365	32	CAG	Q	CGG	R	missense	spG_Cas9	7	good	0.732787	+	FALSE	ABE	Q32_s
CD33	CD33_39	AAACCCTCCTGTACCGTCAC	TGA	TCCACAAGGAGAGCGCTTGATATCTTGTGGAAAGGACGAAACACCGAAACCCTCCTGTACCGTCACGTTTAAGAGCTATGCTGGAAACAGCATAGCAAGTTCGGCCAAGACAATGAGTCC	120	ENST00000262262.5	chr19	51225277	+	1095	97	2	365	33	GAG	E	AAA	K	missense	spG_Cas9	8	ok	0.679926	-	TRUE	CBE	E33_as
CD33	CD33_40	CAGGAGGGTTTGTGCGTCCT	CGT	TCCACAAGGAGAGCGCTTGATATCTTGTGGAAAGGACGAAACACCGCAGGAGGGTTTGTGCGTCCTGTTTAAGAGCTATGCTGGAAACAGCATAGCAAGTTCGGCCAAGACAATGAGTCC	120	ENST00000262262.5	chr19	51225278	+	1095	98	2	365	33	GAG	E	GGG	G	missense	spG_Cas9	5	good	0.721279	+	FALSE	ABE	E33_s
CD33	CD33_95	CACAAACCCTCCTGTACCGT	CAC	TCCACAAGGAGAGCGCTTGATATCTTGTGGAAAGGACGAAACACCGCACAAACCCTCCTGTACCGTGTTTAAGAGCTATGCTGGAAACAGCATAGCAAGTTCGGCCAAGACAATGAGTCC	120	ENST00000262262.5	chr19	51225281	+	1095	101	2	365	34	GGT	G	AAT	N	missense	spRY_Cas9	7	good	0.66469	-	TRUE	CBE	G34/M35_as
CD33	CD33_95	CACAAACCCTCCTGTACCGT	CAC	TCCACAAGGAGAGCGCTTGATATCTTGTGGAAAGGACGAAACACCGCACAAACCCTCCTGTACCGTGTTTAAGAGCTATGCTGGAAACAGCATAGCAAGTTCGGCCAAGACAATGAGTCC	120	ENST00000262262.5	chr19	51225283	+	1095	103	2	365	35	TTG	M	CCG	P	missense	spRY_Cas9	5	good	0.66469	-	TRUE	ABE	G34/M35_as
CD33	CD33_41	ACGCACAAACCCTCCTGTAC	CGT	TCCACAAGGAGAGCGCTTGATATCTTGTGGAAAGGACGAAACACCGACGCACAAACCCTCCTGTACGTTTAAGAGCTATGCTGGAAACAGCATAGCAAGTTCGGCCAAGACAATGAGTCC	120	ENST00000262262.5	chr19	51225286	+	1095	106	2	365	36	TGC	C	CGC	R	missense	spG_Cas9	5	good	0.735568	-	TRUE	ABE	C36_as
CD33	CD33_41	ACGCACAAACCCTCCTGTAC	CGT	TCCACAAGGAGAGCGCTTGATATCTTGTGGAAAGGACGAAACACCGACGCACAAACCCTCCTGTACGTTTAAGAGCTATGCTGGAAACAGCATAGCAAGTTCGGCCAAGACAATGAGTCC	120	ENST00000262262.5	chr19	51225286	+	1095	106	2	365	36	TGC	C	TAC	Y	missense	spG_Cas9	5	good	0.735568	-	TRUE	CBE	C36_as
CD33	CD33_42	CGAGGACGCACAAACCCTCC	TGT	TCCACAAGGAGAGCGCTTGATATCTTGTGGAAAGGACGAAACACCGCGAGGACGCACAAACCCTCCGTTTAAGAGCTATGCTGGAAACAGCATAGCAAGTTCGGCCAAGACAATGAGTCC	120	ENST00000262262.5	chr19	51225289	+	1095	109	2	365	37	GTC	V	GCC	A	missense	spG_Cas9	7	good	0.735568	-	TRUE	ABE	V37_as
CD33	CD33_42	CGAGGACGCACAAACCCTCC	TGT	TCCACAAGGAGAGCGCTTGATATCTTGTGGAAAGGACGAAACACCGCGAGGACGCACAAACCCTCCGTTTAAGAGCTATGCTGGAAACAGCATAGCAAGTTCGGCCAAGACAATGAGTCC	120	ENST00000262262.5	chr19	51225289	+	1095	109	2	365	37	GTC	V	ATC	I	missense	spG_Cas9	7	good	0.735568	-	TRUE	CBE	V37_as
CD33	CD33_96	GCAGGGCACGAGGACGCACA	AAC	TCCACAAGGAGAGCGCTTGATATCTTGTGGAAAGGACGAAACACCGCAGGGCACGAGGACGCACAGTTTAAGAGCTATGCTGGAAACAGCATAGCAAGTTCGGCCAAGACAATGAGTCC	119	ENST00000262262.5	chr19	51225296	+	1095	116	2	365	39	GTG	V	GCG	A	missense	spRY_Cas9	8	ok	0.820511	-	TRUE	ABE	V39_as
CD33	CD33_96	GCAGGGCACGAGGACGCACA	AAC	TCCACAAGGAGAGCGCTTGATATCTTGTGGAAAGGACGAAACACCGCAGGGCACGAGGACGCACAGTTTAAGAGCTATGCTGGAAACAGCATAGCAAGTTCGGCCAAGACAATGAGTCC	119	ENST00000262262.5	chr19	51225296	+	1095	116	2	365	39	GTG	V	ATA	I	missense	spRY_Cas9	8	ok	0.820511	-	TRUE	CBE	V39_as
CD33	CD33_97	TCGTGCCCTGCACTTTCTTC	CAT	TCCACAAGGAGAGCGCTTGATATCTTGTGGAAAGGACGAAACACCGTCGTGCCCTGCACTTTCTTCGTTTAAGAGCTATGCTGGAAACAGCATAGCAAGTTCGGCCAAGACAATGAGTCC	120	ENST00000262262.5	chr19	51225298	+	1095	118	2	365	40	CCC	P	TTT	F	missense	spRY_Cas9	6	optimal	0.702281	+	FALSE	CBE	P40_s
CD33	CD33_98	AAGTGCAGGGCACGAGGACG	CAC	TCCACAAGGAGAGCGCTTGATATCTTGTGGAAAGGACGAAACACCGAAGTGCAGGGCACGAGGACGGTTTAAGAGCTATGCTGGAAACAGCATAGCAAGTTCGGCCAAGACAATGAGTCC	120	ENST00000262262.5	chr19	51225301	+	1095	121	2	365	41	TGC	C	CGC	R	missense	spRY_Cas9	7	good	0.633639	-	TRUE	ABE	C41_as
CD33	CD33_98	AAGTGCAGGGCACGAGGACG	CAC	TCCACAAGGAGAGCGCTTGATATCTTGTGGAAAGGACGAAACACCGAAGTGCAGGGCACGAGGACGGTTTAAGAGCTATGCTGGAAACAGCATAGCAAGTTCGGCCAAGACAATGAGTCC	120	ENST00000262262.5	chr19	51225301	+	1095	121	2	365	41	TGC	C	TAC	Y	missense	spRY_Cas9	7	good	0.633639	-	TRUE	CBE	C41_as
CD33	CD33_99	CTGCACTTTCTTCCATCCCA	TAC	TCCACAAGGAGAGCGCTTGATATCTTGTGGAAAGGACGAAACACCGCTGCACTTTCTTCCATCCCAGTTTAAGAGCTATGCTGGAAACAGCATAGCAAGTTCGGCCAAGACAATGAGTCC	120	ENST00000262262.5	chr19	51225304	+	1095	124	2	365	42	ACT	T	GCT	A	missense	spRY_Cas9	5	good	0.639784	+	FALSE	ABE	T42_s
CD33	CD33_99	CTGCACTTTCTTCCATCCCA	TAC	TCCACAAGGAGAGCGCTTGATATCTTGTGGAAAGGACGAAACACCGCTGCACTTTCTTCCATCCCAGTTTAAGAGCTATGCTGGAAACAGCATAGCAAGTTCGGCCAAGACAATGAGTCC	120	ENST00000262262.5	chr19	51225304	+	1095	124	2	365	42	ACT	T	ATT	I	missense	spRY_Cas9	5	good	0.639784	+	FALSE	CBE	T42_s
CD33	CD33_43	GAAGAAAGTGCAGGGCACGA	GGA	TCCACAAGGAGAGCGCTTGATATCTTGTGGAAAGGACGAAACACCGAAGAAAGTGCAGGGCACGAGTTTAAGAGCTATGCTGGAAACAGCATAGCAAGTTCGGCCAAGACAATGAGTCC	119	ENST00000262262.5	chr19	51225307	+	1095	127	2	365	43	TTC	F	CCC	P	missense	spG_Cas9	6	optimal	0.66469	-	TRUE	ABE	F43_as
CD33	CD33_44	ATGGAAGAAAGTGCAGGGCA	CGA	TCCACAAGGAGAGCGCTTGATATCTTGTGGAAAGGACGAAACACCGATGGAAGAAAGTGCAGGGCAGTTTAAGAGCTATGCTGGAAACAGCATAGCAAGTTCGGCCAAGACAATGAGTCC	120	ENST00000262262.5	chr19	51225310	+	1095	130	2	365	44	TTC	F	CCC	P	missense	spG_Cas9	6	optimal	0.591004	-	TRUE	ABE	F44_as
CD33	CD33_100	TCTTCCATCCCATACCCTAC	TAC	TCCACAAGGAGAGCGCTTGATATCTTGTGGAAAGGACGAAACACCGTCTTCCATCCCATACCCTACGTTTAAGAGCTATGCTGGAAACAGCATAGCAAGTTCGGCCAAGACAATGAGTCC	120	ENST00000262262.5	chr19	51225313	+	1095	133	2	365	45	CAT	H	CGT	R	missense	spRY_Cas9	6	optimal	0.64627	+	FALSE	ABE	H45_s
CD33	CD33_100	TCTTCCATCCCATACCCTAC	TAC	TCCACAAGGAGAGCGCTTGATATCTTGTGGAAAGGACGAAACACCGTCTTCCATCCCATACCCTACGTTTAAGAGCTATGCTGGAAACAGCATAGCAAGTTCGGCCAAGACAATGAGTCC	120	ENST00000262262.5	chr19	51225313	+	1095	133	2	365	45	CAT	H	TAT	Y	missense	spRY_Cas9	6	optimal	0.64627	+	FALSE	CBE	H45_s
CD33	CD33_45	TCCCATACCCTACTACGACA	AGA	TCCACAAGGAGAGCGCTTGATATCTTGTGGAAAGGACGAAACACCGTCCCATACCCTACTACGACAGTTTAAGAGCTATGCTGGAAACAGCATAGCAAGTTCGGCCAAGACAATGAGTCC	120	ENST00000262262.5	chr19	51225318	+	1095	138	2	365	46	CCC	P	TTT	F	missense	spG_Cas9	4	ok	0.639784	+	FALSE	CBE	P46/I47/P48_s
CD33	CD33_45	TCCCATACCCTACTACGACA	AGA	TCCACAAGGAGAGCGCTTGATATCTTGTGGAAAGGACGAAACACCGTCCCATACCCTACTACGACAGTTTAAGAGCTATGCTGGAAACAGCATAGCAAGTTCGGCCAAGACAATGAGTCC	120	ENST00000262262.5	chr19	51225319	+	1095	139	2	365	47	ATA	I	GTG	V	missense	spG_Cas9	5	good	0.639784	+	FALSE	ABE	P46/I47/P48_s
CD33	CD33_46	GGGTATGGGATGGAAGAAAG	TGC	TCCACAAGGAGAGCGCTTGATATCTTGTGGAAAGGACGAAACACCGGGTATGGGATGGAAGAAAGGTTTAAGAGCTATGCTGGAAACAGCATAGCAAGTTCGGCCAAGACAATGAGTCC	119	ENST00000262262.5	chr19	51225320	+	1095	140	2	365	47	ATA	I	ACA	T	missense	spG_Cas9	5	good	0.695019	-	TRUE	ABE	I47_as
CD33	CD33_45	TCCCATACCCTACTACGACA	AGA	TCCACAAGGAGAGCGCTTGATATCTTGTGGAAAGGACGAAACACCGTCCCATACCCTACTACGACAGTTTAAGAGCTATGCTGGAAACAGCATAGCAAGTTCGGCCAAGACAATGAGTCC	120	ENST00000262262.5	chr19	51225322	+	1095	142	2	365	48	CCC	P	TTT	F	missense	spG_Cas9	8	ok	0.639784	+	FALSE	CBE	P46/I47/P48_s
CD33	CD33_47	GTAGTAGGGTATGGGATGGA	AGA	TCCACAAGGAGAGCGCTTGATATCTTGTGGAAAGGACGAAACACCGTAGTAGGGTATGGGATGGAGTTTAAGAGCTATGCTGGAAACAGCATAGCAAGTTCGGCCAAGACAATGAGTCC	119	ENST00000262262.5	chr19	51225325	+	1095	145	2	365	49	TAC	Y	CAC	H	missense	spG_Cas9	6	optimal	0.61591	-	TRUE	ABE	Y49_as
CD33	CD33_4	TGTCGTAGTAGGGTATGGGA	TGG	TCCACAAGGAGAGCGCTTGATATCTTGTGGAAAGGACGAAACACCGTGTCGTAGTAGGGTATGGGAGTTTAAGAGCTATGCTGGAAACAGCATAGCAAGTTCGGCCAAGACAATGAGTCC	120	ENST00000262262.5	chr19	51225328	+	1095	148	2	365	50	TAC	Y	CAC	H	missense	canonical	7	good	0.680378	-	TRUE	ABE	Y50/D51_as
CD33	CD33_48	TACTACGACAAGAACTCCCC	AGT	TCCACAAGGAGAGCGCTTGATATCTTGTGGAAAGGACGAAACACCGTACTACGACAAGAACTCCCCGTTTAAGAGCTATGCTGGAAACAGCATAGCAAGTTCGGCCAAGACAATGAGTCC	120	ENST00000262262.5	chr19	51225329	+	1095	149	2	365	50	TAC	Y	TGC	C	missense	spG_Cas9	5	good	0.692783	+	FALSE	ABE	Y50_s
CD33	CD33_4	TGTCGTAGTAGGGTATGGGA	TGG	TCCACAAGGAGAGCGCTTGATATCTTGTGGAAAGGACGAAACACCGTGTCGTAGTAGGGTATGGGAGTTTAAGAGCTATGCTGGAAACAGCATAGCAAGTTCGGCCAAGACAATGAGTCC	120	ENST00000262262.5	chr19	51225331	+	1095	151	2	365	51	GAC	D	AAC	N	missense	canonical	4	ok	0.680378	-	TRUE	CBE	Y50/D51_as
CD33	CD33_101	ACGACAAGAACTCCCCAGTT	CAT	TCCACAAGGAGAGCGCTTGATATCTTGTGGAAAGGACGAAACACCGACGACAAGAACTCCCCAGTTGTTTAAGAGCTATGCTGGAAACAGCATAGCAAGTTCGGCCAAGACAATGAGTCC	120	ENST00000262262.5	chr19	51225332	+	1095	152	2	365	51	GAC	D	GGC	G	missense	spRY_Cas9	4	ok	0.602791	+	FALSE	ABE	D51/K52_s
CD33	CD33_101	ACGACAAGAACTCCCCAGTT	CAT	TCCACAAGGAGAGCGCTTGATATCTTGTGGAAAGGACGAAACACCGACGACAAGAACTCCCCAGTTGTTTAAGAGCTATGCTGGAAACAGCATAGCAAGTTCGGCCAAGACAATGAGTCC	120	ENST00000262262.5	chr19	51225334	+	1095	154	2	365	52	AAG	K	GGG	G	missense	spRY_Cas9	6	optimal	0.602791	+	FALSE	ABE	D51/K52_s
CD33	CD33_102	AGAACTCCCCAGTTCATGGT	TAC	TCCACAAGGAGAGCGCTTGATATCTTGTGGAAAGGACGAAACACCGAGAACTCCCCAGTTCATGGTGTTTAAGAGCTATGCTGGAAACAGCATAGCAAGTTCGGCCAAGACAATGAGTCC	120	ENST00000262262.5	chr19	51225339	+	1095	159	2	365	53	AAC	N	GGC	G	missense	spRY_Cas9	5	good	0.650003	+	FALSE	ABE	N53_s
CD33	CD33_49	CTCCCCAGTTCATGGTTACT	GGT	TCCACAAGGAGAGCGCTTGATATCTTGTGGAAAGGACGAAACACCGCTCCCCAGTTCATGGTTACTGTTTAAGAGCTATGCTGGAAACAGCATAGCAAGTTCGGCCAAGACAATGAGTCC	120	ENST00000262262.5	chr19	51225342	+	1095	162	2	365	54	TCC	S	TTT	F	missense	spRY_Cas9	4	ok	0.594871	+	FALSE	CBE	S54/P55_s
CD33	CD33_103	GGGAGTTCTTGTCGTAGTAG	GGT	TCCACAAGGAGAGCGCTTGATATCTTGTGGAAAGGACGAAACACCGGGAGTTCTTGTCGTAGTAGGTTTAAGAGCTATGCTGGAAACAGCATAGCAAGTTCGGCCAAGACAATGAGTCC	119	ENST00000262262.5	chr19	51225340	+	1095	160	2	365	54	TCC	S	CCC	P	missense	spRY_Cas9	4	ok	0.720178	-	TRUE	ABE	S54_as
CD33	CD33_49	CTCCCCAGTTCATGGTTACT	GGT	TCCACAAGGAGAGCGCTTGATATCTTGTGGAAAGGACGAAACACCGCTCCCCAGTTCATGGTTACTGTTTAAGAGCTATGCTGGAAACAGCATAGCAAGTTCGGCCAAGACAATGAGTCC	120	ENST00000262262.5	chr19	51225344	+	1095	164	2	365	55	CCA	P	TTA	L	missense	spG_Cas9	6	optimal	0.594871	+	FALSE	CBE	S54/P55_s
CD33	CD33_50	ACCATGAACTGGGGAGTTCT	TGT	TCCACAAGGAGAGCGCTTGATATCTTGTGGAAAGGACGAAACACCGACCATGAACTGGGGAGTTCTGTTTAAGAGCTATGCTGGAAACAGCATAGCAAGTTCGGCCAAGACAATGAGTCC	120	ENST00000262262.5	chr19	51225348	+	1095	168	2	365	56	GTT	V	GCC	A	missense	spG_Cas9	7	good	0.639672	-	TRUE	ABE	V56_as
CD33	CD33_50	ACCATGAACTGGGGAGTTCT	TGT	TCCACAAGGAGAGCGCTTGATATCTTGTGGAAAGGACGAAACACCGACCATGAACTGGGGAGTTCTGTTTAAGAGCTATGCTGGAAACAGCATAGCAAGTTCGGCCAAGACAATGAGTCC	120	ENST00000262262.5	chr19	51225348	+	1095	168	2	365	56	GTT	V	ATT	I	missense	spG_Cas9	7	good	0.639672	-	TRUE	CBE	V56_as
CD33	CD33_5	AGTTCATGGTTACTGGTTCC	GGG	TCCACAAGGAGAGCGCTTGATATCTTGTGGAAAGGACGAAACACCGAGTTCATGGTTACTGGTTCCGTTTAAGAGCTATGCTGGAAACAGCATAGCAAGTTCGGCCAAGACAATGAGTCC	120	ENST00000262262.5	chr19	51225350	+	1095	170	2	365	57	CAT	H	CGT	R	missense	canonical	6	optimal	0.632092	+	FALSE	ABE	H57_s
CD33	CD33_5	AGTTCATGGTTACTGGTTCC	GGG	TCCACAAGGAGAGCGCTTGATATCTTGTGGAAAGGACGAAACACCGAGTTCATGGTTACTGGTTCCGTTTAAGAGCTATGCTGGAAACAGCATAGCAAGTTCGGCCAAGACAATGAGTCC	120	ENST00000262262.5	chr19	51225350	+	1095	170	2	365	57	CAT	H	TAT	Y	missense	canonical	6	optimal	0.632092	+	FALSE	CBE	H57_s
CD33	CD33_51	CCAGTAACCATGAACTGGGG	AGT	TCCACAAGGAGAGCGCTTGATATCTTGTGGAAAGGACGAAACACCGCCAGTAACCATGAACTGGGGGTTTAAGAGCTATGCTGGAAACAGCATAGCAAGTTCGGCCAAGACAATGAGTCC	120	ENST00000262262.5	chr19	51225353	+	1095	173	2	365	58	GGT	G	AAT	N	missense	spG_Cas9	8	ok	0.761133	-	TRUE	CBE	G58/Y59_as
CD33	CD33_51	CCAGTAACCATGAACTGGGG	AGT	TCCACAAGGAGAGCGCTTGATATCTTGTGGAAAGGACGAAACACCGCCAGTAACCATGAACTGGGGGTTTAAGAGCTATGCTGGAAACAGCATAGCAAGTTCGGCCAAGACAATGAGTCC	120	ENST00000262262.5	chr19	51225355	+	1095	175	2	365	59	TAC	Y	CAC	H	missense	spG_Cas9	6	optimal	0.761133	-	TRUE	ABE	G58/Y59_as
CD33	CD33_52	GGTTACTGGTTCCGGGAAGG	AGC	TCCACAAGGAGAGCGCTTGATATCTTGTGGAAAGGACGAAACACCGGTTACTGGTTCCGGGAAGGGTTTAAGAGCTATGCTGGAAACAGCATAGCAAGTTCGGCCAAGACAATGAGTCC	119	ENST00000262262.5	chr19	51225356	+	1095	176	2	365	59	TAC	Y	TGC	C	missense	spG_Cas9	5	good	0.729054	+	FALSE	ABE	Y59_s
CD33	CD33_6	CGGAACCAGTAACCATGAAC	TGG	TCCACAAGGAGAGCGCTTGATATCTTGTGGAAAGGACGAAACACCGCGGAACCAGTAACCATGAACGTTTAAGAGCTATGCTGGAAACAGCATAGCAAGTTCGGCCAAGACAATGAGTCC	120	ENST00000262262.5	chr19	51225360	+	1095	180	2	365	60	TGG	W	CGG	R	missense	canonical	6	optimal	0.639784	-	TRUE	ABE	W60/F61_as
CD33	CD33_6	CGGAACCAGTAACCATGAAC	TGG	TCCACAAGGAGAGCGCTTGATATCTTGTGGAAAGGACGAAACACCGCGGAACCAGTAACCATGAACGTTTAAGAGCTATGCTGGAAACAGCATAGCAAGTTCGGCCAAGACAATGAGTCC	120	ENST00000262262.5	chr19	51225361	+	1095	181	2	365	61	TTC	F	CCC	P	missense	canonical	5	good	0.639784	-	TRUE	ABE	W60/F61_as
CD33	CD33_104	GTTCCGGGAAGGAGCCATTA	TAT	TCCACAAGGAGAGCGCTTGATATCTTGTGGAAAGGACGAAACACCGTTCCGGGAAGGAGCCATTAGTTTAAGAGCTATGCTGGAAACAGCATAGCAAGTTCGGCCAAGACAATGAGTCC	119	ENST00000262262.5	chr19	51225364	+	1095	184	2	365	62	CGG	R	TGG	W	missense	spRY_Cas9	5	good	0.721977	+	FALSE	CBE	R62_s
CD33	CD33_105	TCCTTCCCGGAACCAGTAAC	CAT	TCCACAAGGAGAGCGCTTGATATCTTGTGGAAAGGACGAAACACCGTCCTTCCCGGAACCAGTAACGTTTAAGAGCTATGCTGGAAACAGCATAGCAAGTTCGGCCAAGACAATGAGTCC	120	ENST00000262262.5	chr19	51225366	+	1095	186	2	365	62	CGG	R	CAA	Q	missense	spRY_Cas9	7	good	0.620674	-	TRUE	CBE	R62/E63_as
CD33	CD33_105	TCCTTCCCGGAACCAGTAAC	CAT	TCCACAAGGAGAGCGCTTGATATCTTGTGGAAAGGACGAAACACCGTCCTTCCCGGAACCAGTAACGTTTAAGAGCTATGCTGGAAACAGCATAGCAAGTTCGGCCAAGACAATGAGTCC	120	ENST00000262262.5	chr19	51225367	+	1095	187	2	365	63	GAA	E	AAA	K	missense	spRY_Cas9	6	optimal	0.620674	-	TRUE	CBE	R62/E63_as
CD33	CD33_7	GGGAAGGAGCCATTATATCC	AGG	TCCACAAGGAGAGCGCTTGATATCTTGTGGAAAGGACGAAACACCGGGAAGGAGCCATTATATCCGTTTAAGAGCTATGCTGGAAACAGCATAGCAAGTTCGGCCAAGACAATGAGTCC	119	ENST00000262262.5	chr19	51225368	+	1095	188	2	365	63	GAA	E	GGG	G	missense	canonical	4	ok	0.663338	+	FALSE	ABE	E63_s
CD33	CD33_106	GGCTCCTTCCCGGAACCAGT	AAC	TCCACAAGGAGAGCGCTTGATATCTTGTGGAAAGGACGAAACACCGGCTCCTTCCCGGAACCAGTGTTTAAGAGCTATGCTGGAAACAGCATAGCAAGTTCGGCCAAGACAATGAGTCC	119	ENST00000262262.5	chr19	51225370	+	1095	190	2	365	64	GGA	G	AAA	K	missense	spRY_Cas9	6	optimal	0.583889	-	TRUE	CBE	G64_as
CD33	CD33_53	AATGGCTCCTTCCCGGAACC	AGT	TCCACAAGGAGAGCGCTTGATATCTTGTGGAAAGGACGAAACACCGAATGGCTCCTTCCCGGAACCGTTTAAGAGCTATGCTGGAAACAGCATAGCAAGTTCGGCCAAGACAATGAGTCC	120	ENST00000262262.5	chr19	51225373	+	1095	193	2	365	65	GCC	A	ACC	T	missense	spG_Cas9	6	optimal	0.806085	-	TRUE	CBE	A65_as
CD33	CD33_54	GAAGGAGCCATTATATCCAG	GGA	TCCACAAGGAGAGCGCTTGATATCTTGTGGAAAGGACGAAACACCGAAGGAGCCATTATATCCAGGTTTAAGAGCTATGCTGGAAACAGCATAGCAAGTTCGGCCAAGACAATGAGTCC	119	ENST00000262262.5	chr19	51225374	+	1095	194	2	365	65	GCC	A	GTT	V	missense	spG_Cas9	8	ok	0.709449	+	FALSE	CBE	A65_s
CD33	CD33_55	GGATATAATGGCTCCTTCCC	GGA	TCCACAAGGAGAGCGCTTGATATCTTGTGGAAAGGACGAAACACCGGATATAATGGCTCCTTCCCGTTTAAGAGCTATGCTGGAAACAGCATAGCAAGTTCGGCCAAGACAATGAGTCC	119	ENST00000262262.5	chr19	51225377	+	1095	197	2	365	66	ATT	I	ACC	T	missense	spG_Cas9	8	ok	0.659749	-	TRUE	ABE	I66_as
CD33	CD33_8	TGGATATAATGGCTCCTTCC	CGG	TCCACAAGGAGAGCGCTTGATATCTTGTGGAAAGGACGAAACACCGTGGATATAATGGCTCCTTCCGTTTAAGAGCTATGCTGGAAACAGCATAGCAAGTTCGGCCAAGACAATGAGTCC	120	ENST00000262262.5	chr19	51225380	+	1095	200	2	365	67	ATA	I	ACA	T	missense	canonical	6	optimal	0.72607	-	TRUE	ABE	I67/S68_as
CD33	CD33_56	ATTATATCCAGGGACTCTCC	AGT	TCCACAAGGAGAGCGCTTGATATCTTGTGGAAAGGACGAAACACCGATTATATCCAGGGACTCTCCGTTTAAGAGCTATGCTGGAAACAGCATAGCAAGTTCGGCCAAGACAATGAGTCC	120	ENST00000262262.5	chr19	51225379	+	1095	199	2	365	67	ATA	I	GTG	V	missense	spG_Cas9	4	ok	0.796587	+	FALSE	ABE	I67_s
CD33	CD33_8	TGGATATAATGGCTCCTTCC	CGG	TCCACAAGGAGAGCGCTTGATATCTTGTGGAAAGGACGAAACACCGTGGATATAATGGCTCCTTCCGTTTAAGAGCTATGCTGGAAACAGCATAGCAAGTTCGGCCAAGACAATGAGTCC	120	ENST00000262262.5	chr19	51225382	+	1095	202	2	365	68	TCC	S	CCC	P	missense	canonical	4	ok	0.72607	-	TRUE	ABE	I67/S68_as
CD33	CD33_57	ATATCCAGGGACTCTCCAGT	GGC	TCCACAAGGAGAGCGCTTGATATCTTGTGGAAAGGACGAAACACCGATATCCAGGGACTCTCCAGTGTTTAAGAGCTATGCTGGAAACAGCATAGCAAGTTCGGCCAAGACAATGAGTCC	120	ENST00000262262.5	chr19	51225384	+	1095	204	2	365	68	TCC	S	TTT	F	missense	spG_Cas9	6	optimal	0.632462	+	FALSE	CBE	S68/R69_s
CD33	CD33_57	ATATCCAGGGACTCTCCAGT	GGC	TCCACAAGGAGAGCGCTTGATATCTTGTGGAAAGGACGAAACACCGATATCCAGGGACTCTCCAGTGTTTAAGAGCTATGCTGGAAACAGCATAGCAAGTTCGGCCAAGACAATGAGTCC	120	ENST00000262262.5	chr19	51225385	+	1095	205	2	365	69	AGG	R	GGG	G	missense	spG_Cas9	7	good	0.632462	+	FALSE	ABE	S68/R69_s
CD33	CD33_58	GGAGAGTCCCTGGATATAAT	GGC	TCCACAAGGAGAGCGCTTGATATCTTGTGGAAAGGACGAAACACCGGAGAGTCCCTGGATATAATGTTTAAGAGCTATGCTGGAAACAGCATAGCAAGTTCGGCCAAGACAATGAGTCC	119	ENST00000262262.5	chr19	51225388	+	1095	208	2	365	70	GAC	D	AAC	N	missense	spG_Cas9	8	ok	0.806334	-	TRUE	CBE	D70_as
CD33	CD33_107	GGGACTCTCCAGTGGCCACA	AAC	TCCACAAGGAGAGCGCTTGATATCTTGTGGAAAGGACGAAACACCGGGACTCTCCAGTGGCCACAGTTTAAGAGCTATGCTGGAAACAGCATAGCAAGTTCGGCCAAGACAATGAGTCC	119	ENST00000262262.5	chr19	51225389	+	1095	209	2	365	70	GAC	D	GGC	G	missense	spRY_Cas9	4	ok	0.627906	+	FALSE	ABE	D70/S71_s
CD33	CD33_107	GGGACTCTCCAGTGGCCACA	AAC	TCCACAAGGAGAGCGCTTGATATCTTGTGGAAAGGACGAAACACCGGGACTCTCCAGTGGCCACAGTTTAAGAGCTATGCTGGAAACAGCATAGCAAGTTCGGCCAAGACAATGAGTCC	119	ENST00000262262.5	chr19	51225392	+	1095	212	2	365	71	TCT	S	TTT	F	missense	spRY_Cas9	7	good	0.627906	+	FALSE	CBE	D70/S71_s
CD33	CD33_9	TGGAGAGTCCCTGGATATAA	TGG	TCCACAAGGAGAGCGCTTGATATCTTGTGGAAAGGACGAAACACCGTGGAGAGTCCCTGGATATAAGTTTAAGAGCTATGCTGGAAACAGCATAGCAAGTTCGGCCAAGACAATGAGTCC	120	ENST00000262262.5	chr19	51225391	+	1095	211	2	365	71	TCT	S	CCC	P	missense	canonical	6	optimal	0.597261	-	TRUE	ABE	S71_as
CD33	CD33_59	CTCTCCAGTGGCCACAAACA	AGC	TCCACAAGGAGAGCGCTTGATATCTTGTGGAAAGGACGAAACACCGCTCTCCAGTGGCCACAAACAGTTTAAGAGCTATGCTGGAAACAGCATAGCAAGTTCGGCCAAGACAATGAGTCC	120	ENST00000262262.5	chr19	51225394	+	1095	214	2	365	72	CCA	P	TTA	L	missense	spG_Cas9	5	good	0.632462	+	FALSE	CBE	P72_s
CD33	CD33_108	GCCACTGGAGAGTCCCTGGA	TAT	TCCACAAGGAGAGCGCTTGATATCTTGTGGAAAGGACGAAACACCGCCACTGGAGAGTCCCTGGAGTTTAAGAGCTATGCTGGAAACAGCATAGCAAGTTCGGCCAAGACAATGAGTCC	119	ENST00000262262.5	chr19	51225397	+	1095	217	2	365	73	GTG	V	GCG	A	missense	spRY_Cas9	5	good	0.650003	-	TRUE	ABE	V73_as
CD33	CD33_108	GCCACTGGAGAGTCCCTGGA	TAT	TCCACAAGGAGAGCGCTTGATATCTTGTGGAAAGGACGAAACACCGCCACTGGAGAGTCCCTGGAGTTTAAGAGCTATGCTGGAAACAGCATAGCAAGTTCGGCCAAGACAATGAGTCC	119	ENST00000262262.5	chr19	51225397	+	1095	217	2	365	73	GTG	V	ATA	I	missense	spRY_Cas9	5	good	0.650003	-	TRUE	CBE	V73_as
CD33	CD33_10	TGTGGCCACTGGAGAGTCCC	TGG	TCCACAAGGAGAGCGCTTGATATCTTGTGGAAAGGACGAAACACCGTGTGGCCACTGGAGAGTCCCGTTTAAGAGCTATGCTGGAAACAGCATAGCAAGTTCGGCCAAGACAATGAGTCC	120	ENST00000262262.5	chr19	51225400	+	1095	220	2	365	74	GCC	A	ACC	T	missense	canonical	6	optimal	0.686635	-	TRUE	CBE	A74_as
CD33	CD33_109	CAGTGGCCACAAACAAGCTA	GAT	TCCACAAGGAGAGCGCTTGATATCTTGTGGAAAGGACGAAACACCGCAGTGGCCACAAACAAGCTAGTTTAAGAGCTATGCTGGAAACAGCATAGCAAGTTCGGCCAAGACAATGAGTCC	120	ENST00000262262.5	chr19	51225401	+	1095	221	2	365	74	GCC	A	GTT	V	missense	spRY_Cas9	7	good	0.630051	+	FALSE	CBE	A74_s
CD33	CD33_60	GCCACAAACAAGCTAGATCA	AGA	TCCACAAGGAGAGCGCTTGATATCTTGTGGAAAGGACGAAACACCGCCACAAACAAGCTAGATCAGTTTAAGAGCTATGCTGGAAACAGCATAGCAAGTTCGGCCAAGACAATGAGTCC	119	ENST00000262262.5	chr19	51225403	+	1095	223	2	365	75	ACA	T	GCG	A	missense	spG_Cas9	4	ok	0.588821	+	FALSE	ABE	T75/N76_s
CD33	CD33_60	GCCACAAACAAGCTAGATCA	AGA	TCCACAAGGAGAGCGCTTGATATCTTGTGGAAAGGACGAAACACCGCCACAAACAAGCTAGATCAGTTTAAGAGCTATGCTGGAAACAGCATAGCAAGTTCGGCCAAGACAATGAGTCC	119	ENST00000262262.5	chr19	51225403	+	1095	223	2	365	75	ACA	T	ATA	I	missense	spG_Cas9	4	ok	0.588821	+	FALSE	CBE	T75/N76_s
CD33	CD33_60	GCCACAAACAAGCTAGATCA	AGA	TCCACAAGGAGAGCGCTTGATATCTTGTGGAAAGGACGAAACACCGCCACAAACAAGCTAGATCAGTTTAAGAGCTATGCTGGAAACAGCATAGCAAGTTCGGCCAAGACAATGAGTCC	119	ENST00000262262.5	chr19	51225406	+	1095	226	2	365	76	AAC	N	GGC	G	missense	spG_Cas9	7	good	0.588821	+	FALSE	ABE	T75/N76_s
CD33	CD33_61	ACAAACAAGCTAGATCAAGA	AGT	TCCACAAGGAGAGCGCTTGATATCTTGTGGAAAGGACGAAACACCGACAAACAAGCTAGATCAAGAGTTTAAGAGCTATGCTGGAAACAGCATAGCAAGTTCGGCCAAGACAATGAGTCC	120	ENST00000262262.5	chr19	51225409	+	1095	229	2	365	77	AAG	K	GGG	G	missense	spG_Cas9	7	good	0.707213	+	FALSE	ABE	K77_s
CD33	CD33_110	TGATCTAGCTTGTTTGTGGC	CAC	TCCACAAGGAGAGCGCTTGATATCTTGTGGAAAGGACGAAACACCGTGATCTAGCTTGTTTGTGGCGTTTAAGAGCTATGCTGGAAACAGCATAGCAAGTTCGGCCAAGACAATGAGTCC	120	ENST00000262262.5	chr19	51225413	+	1095	233	2	365	78	CTA	L	CCA	P	missense	spRY_Cas9	7	good	0.574184	-	TRUE	ABE	L78/D79_as
CD33	CD33_110	TGATCTAGCTTGTTTGTGGC	CAC	TCCACAAGGAGAGCGCTTGATATCTTGTGGAAAGGACGAAACACCGTGATCTAGCTTGTTTGTGGCGTTTAAGAGCTATGCTGGAAACAGCATAGCAAGTTCGGCCAAGACAATGAGTCC	120	ENST00000262262.5	chr19	51225415	+	1095	235	2	365	79	GAT	D	AAT	N	missense	spRY_Cas9	5	good	0.574184	-	TRUE	CBE	L78/D79_as
CD33	CD33_11	GCTAGATCAAGAAGTACAGG	AGG	TCCACAAGGAGAGCGCTTGATATCTTGTGGAAAGGACGAAACACCGCTAGATCAAGAAGTACAGGGTTTAAGAGCTATGCTGGAAACAGCATAGCAAGTTCGGCCAAGACAATGAGTCC	119	ENST00000262262.5	chr19	51225416	+	1095	236	2	365	79	GAT	D	GGT	G	missense	canonical	6	optimal	0.748163	+	FALSE	ABE	D79_s
CD33	CD33_62	AGATCAAGAAGTACAGGAGG	AGA	TCCACAAGGAGAGCGCTTGATATCTTGTGGAAAGGACGAAACACCGAGATCAAGAAGTACAGGAGGGTTTAAGAGCTATGCTGGAAACAGCATAGCAAGTTCGGCCAAGACAATGAGTCC	120	ENST00000262262.5	chr19	51225418	+	1095	238	2	365	80	CAA	Q	CGG	R	missense	spG_Cas9	5	good	0.577988	+	FALSE	ABE	Q80_s
CD33	CD33_12	AGAAGTACAGGAGGAGACTC	AGG	TCCACAAGGAGAGCGCTTGATATCTTGTGGAAAGGACGAAACACCGAGAAGTACAGGAGGAGACTCGTTTAAGAGCTATGCTGGAAACAGCATAGCAAGTTCGGCCAAGACAATGAGTCC	120	ENST00000262262.5	chr19	51225423	+	1095	243	2	365	81	GAA	E	GGG	G	missense	canonical	4	ok	0.583083	+	FALSE	ABE	E81_s
CD33	CD33_63	CTGTACTTCTTGATCTAGCT	TGT	TCCACAAGGAGAGCGCTTGATATCTTGTGGAAAGGACGAAACACCGCTGTACTTCTTGATCTAGCTGTTTAAGAGCTATGCTGGAAACAGCATAGCAAGTTCGGCCAAGACAATGAGTCC	120	ENST00000262262.5	chr19	51225424	+	1095	244	2	365	82	GTA	V	GCA	A	missense	spG_Cas9	6	optimal	0.629826	-	TRUE	ABE	V82_as
CD33	CD33_63	CTGTACTTCTTGATCTAGCT	TGT	TCCACAAGGAGAGCGCTTGATATCTTGTGGAAAGGACGAAACACCGCTGTACTTCTTGATCTAGCTGTTTAAGAGCTATGCTGGAAACAGCATAGCAAGTTCGGCCAAGACAATGAGTCC	120	ENST00000262262.5	chr19	51225424	+	1095	244	2	365	82	GTA	V	ATA	I	missense	spG_Cas9	6	optimal	0.629826	-	TRUE	CBE	V82_as
CD33	CD33_64	AAGTACAGGAGGAGACTCAG	GGC	TCCACAAGGAGAGCGCTTGATATCTTGTGGAAAGGACGAAACACCGAAGTACAGGAGGAGACTCAGGTTTAAGAGCTATGCTGGAAACAGCATAGCAAGTTCGGCCAAGACAATGAGTCC	120	ENST00000262262.5	chr19	51225427	+	1095	247	2	365	83	CAG	Q	CGG	R	missense	spG_Cas9	6	optimal	0.638319	+	FALSE	ABE	Q83_s
CD33	CD33_111	ACAGGAGGAGACTCAGGGCA	GAT	TCCACAAGGAGAGCGCTTGATATCTTGTGGAAAGGACGAAACACCGACAGGAGGAGACTCAGGGCAGTTTAAGAGCTATGCTGGAAACAGCATAGCAAGTTCGGCCAAGACAATGAGTCC	120	ENST00000262262.5	chr19	51225431	+	1095	251	2	365	84	GAG	E	GGG	G	missense	spRY_Cas9	6	optimal	0.619358	+	FALSE	ABE	E84_s
CD33	CD33_65	AGGAGACTCAGGGCAGATTC	CGC	TCCACAAGGAGAGCGCTTGATATCTTGTGGAAAGGACGAAACACCGAGGAGACTCAGGGCAGATTCGTTTAAGAGCTATGCTGGAAACAGCATAGCAAGTTCGGCCAAGACAATGAGTCC	120	ENST00000262262.5	chr19	51225434	+	1095	254	2	365	85	GAG	E	GGG	G	missense	spG_Cas9	4	ok	0.701173	+	FALSE	ABE	E85/T86_s
CD33	CD33_65	AGGAGACTCAGGGCAGATTC	CGC	TCCACAAGGAGAGCGCTTGATATCTTGTGGAAAGGACGAAACACCGAGGAGACTCAGGGCAGATTCGTTTAAGAGCTATGCTGGAAACAGCATAGCAAGTTCGGCCAAGACAATGAGTCC	120	ENST00000262262.5	chr19	51225436	+	1095	256	2	365	86	ACT	T	GCT	A	missense	spG_Cas9	6	optimal	0.701173	+	FALSE	ABE	E85/T86_s
CD33	CD33_65	AGGAGACTCAGGGCAGATTC	CGC	TCCACAAGGAGAGCGCTTGATATCTTGTGGAAAGGACGAAACACCGAGGAGACTCAGGGCAGATTCGTTTAAGAGCTATGCTGGAAACAGCATAGCAAGTTCGGCCAAGACAATGAGTCC	120	ENST00000262262.5	chr19	51225436	+	1095	256	2	365	86	ACT	T	ATT	I	missense	spG_Cas9	6	optimal	0.701173	+	FALSE	CBE	E85/T86_s
CD33	CD33_66	ATCTGCCCTGAGTCTCCTCC	TGT	TCCACAAGGAGAGCGCTTGATATCTTGTGGAAAGGACGAAACACCGATCTGCCCTGAGTCTCCTCCGTTTAAGAGCTATGCTGGAAACAGCATAGCAAGTTCGGCCAAGACAATGAGTCC	120	ENST00000262262.5	chr19	51225442	+	1095	262	2	365	88	GGC	G	AAC	N	missense	spG_Cas9	7	good	0.735315	-	TRUE	CBE	G88_as
CD33	CD33_13	AGGGCAGATTCCGCCTCCTT	GGG	TCCACAAGGAGAGCGCTTGATATCTTGTGGAAAGGACGAAACACCGAGGGCAGATTCCGCCTCCTTGTTTAAGAGCTATGCTGGAAACAGCATAGCAAGTTCGGCCAAGACAATGAGTCC	120	ENST00000262262.5	chr19	51225445	+	1095	265	2	365	89	AGA	R	GGG	G	missense	canonical	6	optimal	0.679926	+	FALSE	ABE	R89_s
CD33	CD33_67	AGGAGGCGGAATCTGCCCTG	AGT	TCCACAAGGAGAGCGCTTGATATCTTGTGGAAAGGACGAAACACCGAGGAGGCGGAATCTGCCCTGGTTTAAGAGCTATGCTGGAAACAGCATAGCAAGTTCGGCCAAGACAATGAGTCC	120	ENST00000262262.5	chr19	51225452	+	1095	272	2	365	91	CGC	R	CAC	H	missense	spG_Cas9	7	good	0.828787	-	TRUE	CBE	R91_as
CD33	CD33_68	TCCGCCTCCTTGGGGATCCC	AGT	TCCACAAGGAGAGCGCTTGATATCTTGTGGAAAGGACGAAACACCGTCCGCCTCCTTGGGGATCCCGTTTAAGAGCTATGCTGGAAACAGCATAGCAAGTTCGGCCAAGACAATGAGTCC	120	ENST00000262262.5	chr19	51225453	+	1095	273	2	365	91	CGC	R	TGT	C	missense	spG_Cas9	5	good	0.65626	+	FALSE	CBE	R91_s
CD33	CD33_14	GCCTCCTTGGGGATCCCAGT	AGG	TCCACAAGGAGAGCGCTTGATATCTTGTGGAAAGGACGAAACACCGCCTCCTTGGGGATCCCAGTGTTTAAGAGCTATGCTGGAAACAGCATAGCAAGTTCGGCCAAGACAATGAGTCC	119	ENST00000262262.5	chr19	51225456	+	1095	276	2	365	92	CTC	L	TTT	F	missense	canonical	5	good	0.651319	+	FALSE	CBE	L92/L93_s
CD33	CD33_69	CAAGGAGGCGGAATCTGCCC	TGA	TCCACAAGGAGAGCGCTTGATATCTTGTGGAAAGGACGAAACACCGCAAGGAGGCGGAATCTGCCCGTTTAAGAGCTATGCTGGAAACAGCATAGCAAGTTCGGCCAAGACAATGAGTCC	120	ENST00000262262.5	chr19	51225455	+	1095	275	2	365	92	CTC	L	CCC	P	missense	spG_Cas9	6	optimal	0.749745	-	TRUE	ABE	L92_as
CD33	CD33_14	GCCTCCTTGGGGATCCCAGT	AGG	TCCACAAGGAGAGCGCTTGATATCTTGTGGAAAGGACGAAACACCGCCTCCTTGGGGATCCCAGTGTTTAAGAGCTATGCTGGAAACAGCATAGCAAGTTCGGCCAAGACAATGAGTCC	119	ENST00000262262.5	chr19	51225457	+	1095	277	2	365	93	CTT	L	TTT	F	missense	canonical	6	optimal	0.651319	+	FALSE	CBE	L92/L93_s
CD33	CD33_70	ATCCCCAAGGAGGCGGAATC	TGC	TCCACAAGGAGAGCGCTTGATATCTTGTGGAAAGGACGAAACACCGATCCCCAAGGAGGCGGAATCGTTTAAGAGCTATGCTGGAAACAGCATAGCAAGTTCGGCCAAGACAATGAGTCC	120	ENST00000262262.5	chr19	51225458	+	1095	278	2	365	93	CTT	L	CCC	P	missense	spG_Cas9	8	ok	0.727138	-	TRUE	ABE	L93/G94_as
CD33	CD33_70	ATCCCCAAGGAGGCGGAATC	TGC	TCCACAAGGAGAGCGCTTGATATCTTGTGGAAAGGACGAAACACCGATCCCCAAGGAGGCGGAATCGTTTAAGAGCTATGCTGGAAACAGCATAGCAAGTTCGGCCAAGACAATGAGTCC	120	ENST00000262262.5	chr19	51225460	+	1095	280	2	365	94	GGG	G	AAA	K	missense	spG_Cas9	6	optimal	0.727138	-	TRUE	CBE	L93/G94_as
CD33	CD33_71	GGGATCCCAGTAGGAACAAC	TGC	TCCACAAGGAGAGCGCTTGATATCTTGTGGAAAGGACGAAACACCGGGATCCCAGTAGGAACAACGTTTAAGAGCTATGCTGGAAACAGCATAGCAAGTTCGGCCAAGACAATGAGTCC	119	ENST00000262262.5	chr19	51225464	+	1095	284	2	365	95	GAT	D	GGT	G	missense	spG_Cas9	4	ok	0.583083	+	FALSE	ABE	D95/P96_s
CD33	CD33_112	TGGGATCCCCAAGGAGGCGG	AAT	TCCACAAGGAGAGCGCTTGATATCTTGTGGAAAGGACGAAACACCGTGGGATCCCCAAGGAGGCGGGTTTAAGAGCTATGCTGGAAACAGCATAGCAAGTTCGGCCAAGACAATGAGTCC	120	ENST00000262262.5	chr19	51225463	+	1095	283	2	365	95	GAT	D	AAT	N	missense	spRY_Cas9	7	good	0.666926	-	TRUE	CBE	D95_as
CD33	CD33_71	GGGATCCCAGTAGGAACAAC	TGC	TCCACAAGGAGAGCGCTTGATATCTTGTGGAAAGGACGAAACACCGGGATCCCAGTAGGAACAACGTTTAAGAGCTATGCTGGAAACAGCATAGCAAGTTCGGCCAAGACAATGAGTCC	119	ENST00000262262.5	chr19	51225466	+	1095	286	2	365	96	CCC	P	TTT	F	missense	spG_Cas9	6	optimal	0.583083	+	FALSE	CBE	D95/P96_s
CD33	CD33_113	CCTACTGGGATCCCCAAGGA	GGC	TCCACAAGGAGAGCGCTTGATATCTTGTGGAAAGGACGAAACACCGCCTACTGGGATCCCCAAGGAGTTTAAGAGCTATGCTGGAAACAGCATAGCAAGTTCGGCCAAGACAATGAGTCC	120	ENST00000262262.5	chr19	51225470	+	1095	290	2	365	97	AGT	S	AAT	N	missense	spRY_Cas9	5	good	0.673309	-	TRUE	CBE	S97_as
CD33	CD33_15	TGTTCCTACTGGGATCCCCA	AGG	TCCACAAGGAGAGCGCTTGATATCTTGTGGAAAGGACGAAACACCGTGTTCCTACTGGGATCCCCAGTTTAAGAGCTATGCTGGAAACAGCATAGCAAGTTCGGCCAAGACAATGAGTCC	120	ENST00000262262.5	chr19	51225473	+	1095	293	2	365	98	AGG	R	AAA	K	missense	canonical	6	optimal	0.693481	-	TRUE	CBE	R98_as
CD33	CD33_72	CAGTAGGAACAACTGCTCCC	TGA	TCCACAAGGAGAGCGCTTGATATCTTGTGGAAAGGACGAAACACCGCAGTAGGAACAACTGCTCCCGTTTAAGAGCTATGCTGGAAACAGCATAGCAAGTTCGGCCAAGACAATGAGTCC	120	ENST00000262262.5	chr19	51225472	+	1095	292	2	365	98	AGG	R	GGG	G	missense	spG_Cas9	5	good	0.683303	+	FALSE	ABE	R98_s
CD33	CD33_114	AGGAACAACTGCTCCCTGAG	CAT	TCCACAAGGAGAGCGCTTGATATCTTGTGGAAAGGACGAAACACCGAGGAACAACTGCTCCCTGAGGTTTAAGAGCTATGCTGGAAACAGCATAGCAAGTTCGGCCAAGACAATGAGTCC	120	ENST00000262262.5	chr19	51225476	+	1095	296	2	365	99	AAC	N	GGC	G	missense	spRY_Cas9	5	good	0.742276	+	FALSE	ABE	N99_s
CD33	CD33_73	AACAACTGCTCCCTGAGCAT	CGT	TCCACAAGGAGAGCGCTTGATATCTTGTGGAAAGGACGAAACACCGAACAACTGCTCCCTGAGCATGTTTAAGAGCTATGCTGGAAACAGCATAGCAAGTTCGGCCAAGACAATGAGTCC	120	ENST00000262262.5	chr19	51225478	+	1095	298	2	365	100	AAC	N	GGC	G	missense	spG_Cas9	4	ok	0.735568	+	FALSE	ABE	N100_s
CD33	CD33_115	GGAGCAGTTGTTCCTACTGG	GAT	TCCACAAGGAGAGCGCTTGATATCTTGTGGAAAGGACGAAACACCGGAGCAGTTGTTCCTACTGGGTTTAAGAGCTATGCTGGAAACAGCATAGCAAGTTCGGCCAAGACAATGAGTCC	119	ENST00000262262.5	chr19	51225481	+	1095	301	2	365	101	TGC	C	CGC	R	missense	spRY_Cas9	6	optimal	0.735414	-	TRUE	ABE	C101_as
CD33	CD33_115	GGAGCAGTTGTTCCTACTGG	GAT	TCCACAAGGAGAGCGCTTGATATCTTGTGGAAAGGACGAAACACCGGAGCAGTTGTTCCTACTGGGTTTAAGAGCTATGCTGGAAACAGCATAGCAAGTTCGGCCAAGACAATGAGTCC	119	ENST00000262262.5	chr19	51225481	+	1095	301	2	365	101	TGC	C	TAC	Y	missense	spRY_Cas9	6	optimal	0.735414	-	TRUE	CBE	C101_as
CD33	CD33_16	CAGGGAGCAGTTGTTCCTAC	TGG	TCCACAAGGAGAGCGCTTGATATCTTGTGGAAAGGACGAAACACCGCAGGGAGCAGTTGTTCCTACGTTTAAGAGCTATGCTGGAAACAGCATAGCAAGTTCGGCCAAGACAATGAGTCC	120	ENST00000262262.5	chr19	51225484	+	1095	304	2	365	102	TCC	S	CCC	P	missense	canonical	6	optimal	0.735568	-	TRUE	ABE	S102_as
CD33	CD33_74	TGCTCCCTGAGCATCGTAGA	CGC	TCCACAAGGAGAGCGCTTGATATCTTGTGGAAAGGACGAAACACCGTGCTCCCTGAGCATCGTAGAGTTTAAGAGCTATGCTGGAAACAGCATAGCAAGTTCGGCCAAGACAATGAGTCC	120	ENST00000262262.5	chr19	51225485	+	1095	305	2	365	102	TCC	S	TTT	F	missense	spG_Cas9	5	good	0.618285	+	FALSE	CBE	S102/M103_s
CD33	CD33_74	TGCTCCCTGAGCATCGTAGA	CGC	TCCACAAGGAGAGCGCTTGATATCTTGTGGAAAGGACGAAACACCGTGCTCCCTGAGCATCGTAGAGTTTAAGAGCTATGCTGGAAACAGCATAGCAAGTTCGGCCAAGACAATGAGTCC	120	ENST00000262262.5	chr19	51225487	+	1095	307	2	365	103	CTG	M	TTG	M	missense	spG_Cas9	7	good	0.618285	+	FALSE	CBE	S102/M103_s
CD33	CD33_116	GCTCAGGGAGCAGTTGTTCC	TAC	TCCACAAGGAGAGCGCTTGATATCTTGTGGAAAGGACGAAACACCGCTCAGGGAGCAGTTGTTCCGTTTAAGAGCTATGCTGGAAACAGCATAGCAAGTTCGGCCAAGACAATGAGTCC	119	ENST00000262262.5	chr19	51225488	+	1095	308	2	365	103	CTG	M	CCG	P	missense	spRY_Cas9	5	good	0.815462	-	TRUE	ABE	M103_as
CD33	CD33_17	CCCTGAGCATCGTAGACGCC	AGG	TCCACAAGGAGAGCGCTTGATATCTTGTGGAAAGGACGAAACACCGCCCTGAGCATCGTAGACGCCGTTTAAGAGCTATGCTGGAAACAGCATAGCAAGTTCGGCCAAGACAATGAGTCC	120	ENST00000262262.5	chr19	51225490	+	1095	310	2	365	104	AGC	S	GGC	G	missense	canonical	6	optimal	0.658181	+	FALSE	ABE	S104_s
CD33	CD33_75	TACGATGCTCAGGGAGCAGT	TGT	TCCACAAGGAGAGCGCTTGATATCTTGTGGAAAGGACGAAACACCGTACGATGCTCAGGGAGCAGTGTTTAAGAGCTATGCTGGAAACAGCATAGCAAGTTCGGCCAAGACAATGAGTCC	120	ENST00000262262.5	chr19	51225491	+	1095	311	2	365	104	AGC	S	AAC	N	missense	spG_Cas9	8	ok	0.630295	-	TRUE	CBE	S104/I105_as
CD33	CD33_75	TACGATGCTCAGGGAGCAGT	TGT	TCCACAAGGAGAGCGCTTGATATCTTGTGGAAAGGACGAAACACCGTACGATGCTCAGGGAGCAGTGTTTAAGAGCTATGCTGGAAACAGCATAGCAAGTTCGGCCAAGACAATGAGTCC	120	ENST00000262262.5	chr19	51225494	+	1095	314	2	365	105	ATC	I	ACC	T	missense	spG_Cas9	5	good	0.630295	-	TRUE	ABE	S104/I105_as
CD33	CD33_18	GCATCGTAGACGCCAGGAGG	AGG	TCCACAAGGAGAGCGCTTGATATCTTGTGGAAAGGACGAAACACCGCATCGTAGACGCCAGGAGGGTTTAAGAGCTATGCTGGAAACAGCATAGCAAGTTCGGCCAAGACAATGAGTCC	119	ENST00000262262.5	chr19	51225495	+	1095	315	2	365	105	ATC	I	GTC	V	missense	canonical	5	good	0.677109	+	FALSE	ABE	I105_s
CD33	CD33_76	GTCTACGATGCTCAGGGAGC	AGT	TCCACAAGGAGAGCGCTTGATATCTTGTGGAAAGGACGAAACACCGTCTACGATGCTCAGGGAGCGTTTAAGAGCTATGCTGGAAACAGCATAGCAAGTTCGGCCAAGACAATGAGTCC	119	ENST00000262262.5	chr19	51225496	+	1095	316	2	365	106	GTA	V	GCA	A	missense	spG_Cas9	6	optimal	0.673926	-	TRUE	ABE	V106_as
CD33	CD33_76	GTCTACGATGCTCAGGGAGC	AGT	TCCACAAGGAGAGCGCTTGATATCTTGTGGAAAGGACGAAACACCGTCTACGATGCTCAGGGAGCGTTTAAGAGCTATGCTGGAAACAGCATAGCAAGTTCGGCCAAGACAATGAGTCC	119	ENST00000262262.5	chr19	51225496	+	1095	316	2	365	106	GTA	V	ATA	I	missense	spG_Cas9	6	optimal	0.673926	-	TRUE	CBE	V106_as
CD33	CD33_77	GGCGTCTACGATGCTCAGGG	AGC	TCCACAAGGAGAGCGCTTGATATCTTGTGGAAAGGACGAAACACCGGCGTCTACGATGCTCAGGGGTTTAAGAGCTATGCTGGAAACAGCATAGCAAGTTCGGCCAAGACAATGAGTCC	119	ENST00000262262.5	chr19	51225499	+	1095	319	2	365	107	GAC	D	AAC	N	missense	spG_Cas9	6	optimal	0.756453	-	TRUE	CBE	D107_as
CD33	CD33_19	CCTGGCGTCTACGATGCTCA	GGG	TCCACAAGGAGAGCGCTTGATATCTTGTGGAAAGGACGAAACACCGCCTGGCGTCTACGATGCTCAGTTTAAGAGCTATGCTGGAAACAGCATAGCAAGTTCGGCCAAGACAATGAGTCC	120	ENST00000262262.5	chr19	51225502	+	1095	322	2	365	108	GCC	A	ACC	T	missense	canonical	6	optimal	0.791908	-	TRUE	CBE	A108_as
CD33	CD33_78	ACGCCAGGAGGAGGGATAAT	GGT	TCCACAAGGAGAGCGCTTGATATCTTGTGGAAAGGACGAAACACCGACGCCAGGAGGAGGGATAATGTTTAAGAGCTATGCTGGAAACAGCATAGCAAGTTCGGCCAAGACAATGAGTCC	120	ENST00000262262.5	chr19	51225505	+	1095	325	2	365	109	AGG	R	GGG	G	missense	spG_Cas9	6	optimal	0.623226	+	FALSE	ABE	R109_s
CD33	CD33_79	CCTCCTCCTGGCGTCTACGA	TGC	TCCACAAGGAGAGCGCTTGATATCTTGTGGAAAGGACGAAACACCGCCTCCTCCTGGCGTCTACGAGTTTAAGAGCTATGCTGGAAACAGCATAGCAAGTTCGGCCAAGACAATGAGTCC	120	ENST00000262262.5	chr19	51225506	+	1095	326	2	365	109	AGG	R	AAA	K	missense	spG_Cas9	8	ok	0.736266	-	TRUE	CBE	R109_as
CD33	CD33_80	ATCCCTCCTCCTGGCGTCTA	CGA	TCCACAAGGAGAGCGCTTGATATCTTGTGGAAAGGACGAAACACCGATCCCTCCTCCTGGCGTCTAGTTTAAGAGCTATGCTGGAAACAGCATAGCAAGTTCGGCCAAGACAATGAGTCC	120	ENST00000262262.5	chr19	51225510	+	1095	330	2	365	110	AGG	R	AAA	K	missense	spG_Cas9	7	good	0.623226	-	TRUE	CBE	R110_as
CD33	CD33_117	CAGGAGGAGGGATAATGGTT	CAT	TCCACAAGGAGAGCGCTTGATATCTTGTGGAAAGGACGAAACACCGCAGGAGGAGGGATAATGGTTGTTTAAGAGCTATGCTGGAAACAGCATAGCAAGTTCGGCCAAGACAATGAGTCC	120	ENST00000262262.5	chr19	51225508	+	1095	328	2	365	110	AGG	R	GGG	G	missense	spRY_Cas9	5	good	0.628735	+	FALSE	ABE	R110_s
CD33	CD33_118	GGAGGAGGGATAATGGTTCA	TAC	TCCACAAGGAGAGCGCTTGATATCTTGTGGAAAGGACGAAACACCGGAGGAGGGATAATGGTTCAGTTTAAGAGCTATGCTGGAAACAGCATAGCAAGTTCGGCCAAGACAATGAGTCC	119	ENST00000262262.5	chr19	51225511	+	1095	331	2	365	111	AGG	R	GGG	G	missense	spRY_Cas9	6	optimal	0.721391	+	FALSE	ABE	R111_s
CD33	CD33_119	TTATCCCTCCTCCTGGCGTC	TAC	TCCACAAGGAGAGCGCTTGATATCTTGTGGAAAGGACGAAACACCGTTATCCCTCCTCCTGGCGTCGTTTAAGAGCTATGCTGGAAACAGCATAGCAAGTTCGGCCAAGACAATGAGTCC	120	ENST00000262262.5	chr19	51225512	+	1095	332	2	365	111	AGG	R	AAA	K	missense	spRY_Cas9	7	good	0.583682	-	TRUE	CBE	R111/D112_as
CD33	CD33_119	TTATCCCTCCTCCTGGCGTC	TAC	TCCACAAGGAGAGCGCTTGATATCTTGTGGAAAGGACGAAACACCGTTATCCCTCCTCCTGGCGTCGTTTAAGAGCTATGCTGGAAACAGCATAGCAAGTTCGGCCAAGACAATGAGTCC	120	ENST00000262262.5	chr19	51225514	+	1095	334	2	365	112	GAT	D	AAT	N	missense	spRY_Cas9	5	good	0.583682	-	TRUE	CBE	R111/D112_as
CD33	CD33_20	ATAATGGTTCATACTTCTTT	CGG	TCCACAAGGAGAGCGCTTGATATCTTGTGGAAAGGACGAAACACCGATAATGGTTCATACTTCTTTGTTTAAGAGCTATGCTGGAAACAGCATAGCAAGTTCGGCCAAGACAATGAGTCC	120	ENST00000262262.5	chr19	51225518	+	1095	338	2	365	113	AAT	N	GGT	G	missense	canonical	4	ok	0.730768	+	FALSE	ABE	N113_s
CD33	CD33_21	TGAACCATTATCCCTCCTCC	TGG	TCCACAAGGAGAGCGCTTGATATCTTGTGGAAAGGACGAAACACCGTGAACCATTATCCCTCCTCCGTTTAAGAGCTATGCTGGAAACAGCATAGCAAGTTCGGCCAAGACAATGAGTCC	120	ENST00000262262.5	chr19	51225520	+	1095	340	2	365	114	GGT	G	AAT	N	missense	canonical	6	optimal	0.651571	-	TRUE	CBE	G114_as
CD33	CD33_81	GGTTCATACTTCTTTCGGAT	GGA	TCCACAAGGAGAGCGCTTGATATCTTGTGGAAAGGACGAAACACCGGTTCATACTTCTTTCGGATGTTTAAGAGCTATGCTGGAAACAGCATAGCAAGTTCGGCCAAGACAATGAGTCC	119	ENST00000262262.5	chr19	51225525	+	1095	345	2	365	115	TCA	S	TTA	L	missense	spG_Cas9	6	optimal	0.569135	+	FALSE	CBE	S115_s
CD33	CD33_82	CATACTTCTTTCGGATGGAG	AGA	TCCACAAGGAGAGCGCTTGATATCTTGTGGAAAGGACGAAACACCGCATACTTCTTTCGGATGGAGGTTTAAGAGCTATGCTGGAAACAGCATAGCAAGTTCGGCCAAGACAATGAGTCC	120	ENST00000262262.5	chr19	51225528	+	1095	348	2	365	116	TAC	Y	TGC	C	missense	spG_Cas9	5	good	0.562135	+	FALSE	ABE	Y116_s
CD33	CD33_83	TCTTTCGGATGGAGAGAGGA	AGT	TCCACAAGGAGAGCGCTTGATATCTTGTGGAAAGGACGAAACACCGTCTTTCGGATGGAGAGAGGAGTTTAAGAGCTATGCTGGAAACAGCATAGCAAGTTCGGCCAAGACAATGAGTCC	120	ENST00000262262.5	chr19	51225535	+	1095	355	2	365	119	CGG	R	TGG	W	missense	spG_Cas9	6	optimal	0.562036	+	FALSE	CBE	R119_s
CD33	CD33_120	CATCCGAAAGAAGTATGAAC	CAT	TCCACAAGGAGAGCGCTTGATATCTTGTGGAAAGGACGAAACACCGCATCCGAAAGAAGTATGAACGTTTAAGAGCTATGCTGGAAACAGCATAGCAAGTTCGGCCAAGACAATGAGTCC	120	ENST00000262262.5	chr19	51225536	+	1095	356	2	365	119	CGG	R	CAA	Q	missense	spRY_Cas9	5	good	0.635681	-	TRUE	CBE	R119_as
CD33	CD33_121	TTTCGGATGGAGAGAGGAAG	TAC	TCCACAAGGAGAGCGCTTGATATCTTGTGGAAAGGACGAAACACCGTTTCGGATGGAGAGAGGAAGGTTTAAGAGCTATGCTGGAAACAGCATAGCAAGTTCGGCCAAGACAATGAGTCC	120	ENST00000262262.5	chr19	51225538	+	1095	358	2	365	120	ATG	M	GTG	V	missense	spRY_Cas9	7	good	0.765677	+	FALSE	ABE	M120_s
CD33	CD33_122	GATGGAGAGAGGAAGTACCA	AAT	TCCACAAGGAGAGCGCTTGATATCTTGTGGAAAGGACGAAACACCGATGGAGAGAGGAAGTACCAGTTTAAGAGCTATGCTGGAAACAGCATAGCAAGTTCGGCCAAGACAATGAGTCC	119	ENST00000262262.5	chr19	51225542	+	1095	362	2	365	121	GAG	E	GGG	G	missense	spRY_Cas9	6	optimal	0.810765	+	FALSE	ABE	E121_s
CD33	CD33_84	TCCTCTCTCCATCCGAAAGA	AGT	TCCACAAGGAGAGCGCTTGATATCTTGTGGAAAGGACGAAACACCGTCCTCTCTCCATCCGAAAGAGTTTAAGAGCTATGCTGGAAACAGCATAGCAAGTTCGGCCAAGACAATGAGTCC	120	ENST00000262262.5	chr19	51225545	+	1095	365	2	365	122	AGA	R	AAA	K	missense	spG_Cas9	5	good	0.618285	-	TRUE	CBE	R122_as
CD33	CD33_123	TGGAGAGAGGAAGTACCAAA	TAC	TCCACAAGGAGAGCGCTTGATATCTTGTGGAAAGGACGAAACACCGTGGAGAGAGGAAGTACCAAAGTTTAAGAGCTATGCTGGAAACAGCATAGCAAGTTCGGCCAAGACAATGAGTCC	120	ENST00000262262.5	chr19	51225544	+	1095	364	2	365	122	AGA	R	GGG	G	missense	spRY_Cas9	6	optimal	0.639784	+	FALSE	ABE	R122_s
CD33	CD33_85	ACTTCCTCTCTCCATCCGAA	AGA	TCCACAAGGAGAGCGCTTGATATCTTGTGGAAAGGACGAAACACCGACTTCCTCTCTCCATCCGAAGTTTAAGAGCTATGCTGGAAACAGCATAGCAAGTTCGGCCAAGACAATGAGTCC	120	ENST00000262262.5	chr19	51225547	+	1095	367	2	365	123	GGA	G	AAA	K	missense	spG_Cas9	6	optimal	0.611667	-	TRUE	CBE	G123_as
CD33	CD33_86	TGGTACTTCCTCTCTCCATC	CGA	TCCACAAGGAGAGCGCTTGATATCTTGTGGAAAGGACGAAACACCGTGGTACTTCCTCTCTCCATCGTTTAAGAGCTATGCTGGAAACAGCATAGCAAGTTCGGCCAAGACAATGAGTCC	120	ENST00000262262.5	chr19	51225551	+	1095	371	2	365	124	AGT	S	AAT	N	missense	spG_Cas9	6	optimal	0.673926	-	TRUE	CBE	S124_as
CD33	CD33_124	GAGGAAGTACCAAATACAGT	TAC	TCCACAAGGAGAGCGCTTGATATCTTGTGGAAAGGACGAAACACCGAGGAAGTACCAAATACAGTGTTTAAGAGCTATGCTGGAAACAGCATAGCAAGTTCGGCCAAGACAATGAGTCC	119	ENST00000262262.5	chr19	51225550	+	1095	370	2	365	124	AGT	S	GGT	G	missense	spRY_Cas9	6	optimal	0.707213	+	FALSE	ABE	S124_s
CD33	CD33_125	AAGTACCAAATACAGTTACA	AAT	TCCACAAGGAGAGCGCTTGATATCTTGTGGAAAGGACGAAACACCGAAGTACCAAATACAGTTACAGTTTAAGAGCTATGCTGGAAACAGCATAGCAAGTTCGGCCAAGACAATGAGTCC	120	ENST00000262262.5	chr19	51225553	+	1095	373	2	365	125	ACC	T	GCC	A	missense	spRY_Cas9	5	good	0.645572	+	FALSE	ABE	T125/K126_s
CD33	CD33_125	AAGTACCAAATACAGTTACA	AAT	TCCACAAGGAGAGCGCTTGATATCTTGTGGAAAGGACGAAACACCGAAGTACCAAATACAGTTACAGTTTAAGAGCTATGCTGGAAACAGCATAGCAAGTTCGGCCAAGACAATGAGTCC	120	ENST00000262262.5	chr19	51225553	+	1095	373	2	365	125	ACC	T	ATT	I	missense	spRY_Cas9	5	good	0.645572	+	FALSE	CBE	T125/K126_s
CD33	CD33_125	AAGTACCAAATACAGTTACA	AAT	TCCACAAGGAGAGCGCTTGATATCTTGTGGAAAGGACGAAACACCGAAGTACCAAATACAGTTACAGTTTAAGAGCTATGCTGGAAACAGCATAGCAAGTTCGGCCAAGACAATGAGTCC	120	ENST00000262262.5	chr19	51225556	+	1095	376	2	365	126	AAA	K	GGG	G	missense	spRY_Cas9	8	ok	0.645572	+	FALSE	ABE	T125/K126_s
CD33	CD33_87	ATACAGTTACAAATCTCCCC	AGC	TCCACAAGGAGAGCGCTTGATATCTTGTGGAAAGGACGAAACACCGATACAGTTACAAATCTCCCCGTTTAAGAGCTATGCTGGAAACAGCATAGCAAGTTCGGCCAAGACAATGAGTCC	120	ENST00000262262.5	chr19	51225561	+	1095	381	2	365	127	TAC	Y	TGC	C	missense	spG_Cas9	4	ok	0.71659	+	FALSE	ABE	Y127/S128_s
CD33	CD33_87	ATACAGTTACAAATCTCCCC	AGC	TCCACAAGGAGAGCGCTTGATATCTTGTGGAAAGGACGAAACACCGATACAGTTACAAATCTCCCCGTTTAAGAGCTATGCTGGAAACAGCATAGCAAGTTCGGCCAAGACAATGAGTCC	120	ENST00000262262.5	chr19	51225562	+	1095	382	2	365	128	AGT	S	GGT	G	missense	spG_Cas9	5	good	0.71659	+	FALSE	ABE	Y127/S128_s
CD33	CD33_88	TACAAATCTCCCCAGCTCTC	TGT	TCCACAAGGAGAGCGCTTGATATCTTGTGGAAAGGACGAAACACCGTACAAATCTCCCCAGCTCTCGTTTAAGAGCTATGCTGGAAACAGCATAGCAAGTTCGGCCAAGACAATGAGTCC	120	ENST00000262262.5	chr19	51225568	+	1095	388	2	365	130	AAA	K	GGG	G	missense	spG_Cas9	4	ok	0.721391	+	FALSE	ABE	K130_s
CD33	CD33_22	GGGAGATTTGTAACTGTATT	TGG	TCCACAAGGAGAGCGCTTGATATCTTGTGGAAAGGACGAAACACCGGGAGATTTGTAACTGTATTGTTTAAGAGCTATGCTGGAAACAGCATAGCAAGTTCGGCCAAGACAATGAGTCC	119	ENST00000262262.5	chr19	51225571	+	1095	391	2	365	131	TCT	S	CCC	P	missense	canonical	6	optimal	0.693036	-	TRUE	ABE	S131_as
CD33	CD33_89	CAAATCTCCCCAGCTCTCTG	TGC	TCCACAAGGAGAGCGCTTGATATCTTGTGGAAAGGACGAAACACCGCAAATCTCCCCAGCTCTCTGGTTTAAGAGCTATGCTGGAAACAGCATAGCAAGTTCGGCCAAGACAATGAGTCC	120	ENST00000262262.5	chr19	51225572	+	1095	392	2	365	131	TCT	S	TTT	F	missense	spG_Cas9	6	optimal	0.819411	+	FALSE	CBE	S131_s
CD33	CD33_90	TCTCCCCAGCTCTCTGTGCA	TGT	TCCACAAGGAGAGCGCTTGATATCTTGTGGAAAGGACGAAACACCGTCTCCCCAGCTCTCTGTGCAGTTTAAGAGCTATGCTGGAAACAGCATAGCAAGTTCGGCCAAGACAATGAGTCC	120	ENST00000262262.5	chr19	51225574	+	1095	394	2	365	132	CCC	P	TTT	F	missense	spG_Cas9	4	ok	0.687486	+	FALSE	CBE	P132_s
CD33	CD33_91	TCCCCAGCTCTCTGTGCATG	TGA	TCCACAAGGAGAGCGCTTGATATCTTGTGGAAAGGACGAAACACCGTCCCCAGCTCTCTGTGCATGGTTTAAGAGCTATGCTGGAAACAGCATAGCAAGTTCGGCCAAGACAATGAGTCC	120	ENST00000262262.5	chr19	51225577	+	1095	397	2	365	133	CAG	Q	CGG	R	missense	spG_Cas9	5	good	0.678714	+	FALSE	ABE	Q133_s
CD33	CD33_126	AGAGAGCTGGGGAGATTTGT	AAC	TCCACAAGGAGAGCGCTTGATATCTTGTGGAAAGGACGAAACACCGAGAGAGCTGGGGAGATTTGTGTTTAAGAGCTATGCTGGAAACAGCATAGCAAGTTCGGCCAAGACAATGAGTCC	120	ENST00000262262.5	chr19	51225581	+	1095	401	2	365	134	CTC	L	CCC	P	missense	spRY_Cas9	5	good	0.668027	-	TRUE	ABE	L134_as
CD33	CD33_127	AGCTCTCTGTGCATGTGACA	GGT	TCCACAAGGAGAGCGCTTGATATCTTGTGGAAAGGACGAAACACCGAGCTCTCTGTGCATGTGACAGTTTAAGAGCTATGCTGGAAACAGCATAGCAAGTTCGGCCAAGACAATGAGTCC	120	ENST00000262262.5	chr19	51225582	+	1095	402	2	365	134	CTC	L	TTT	F	missense	spRY_Cas9	5	good	0.604107	+	FALSE	CBE	L134/S135_s
CD33	CD33_127	AGCTCTCTGTGCATGTGACA	GGT	TCCACAAGGAGAGCGCTTGATATCTTGTGGAAAGGACGAAACACCGAGCTCTCTGTGCATGTGACAGTTTAAGAGCTATGCTGGAAACAGCATAGCAAGTTCGGCCAAGACAATGAGTCC	120	ENST00000262262.5	chr19	51225584	+	1095	404	2	365	135	TCT	S	TTT	F	missense	spRY_Cas9	7	good	0.604107	+	FALSE	CBE	L134/S135_s
CD33	CD33_92	CACAGAGAGCTGGGGAGATT	TGT	TCCACAAGGAGAGCGCTTGATATCTTGTGGAAAGGACGAAACACCGCACAGAGAGCTGGGGAGATTGTTTAAGAGCTATGCTGGAAACAGCATAGCAAGTTCGGCCAAGACAATGAGTCC	120	ENST00000262262.5	chr19	51225583	+	1095	403	2	365	135	TCT	S	CCC	P	missense	spG_Cas9	6	optimal	0.711902	-	TRUE	ABE	S135_as
CD33	CD33_93	ACATGCACAGAGAGCTGGGG	AGA	TCCACAAGGAGAGCGCTTGATATCTTGTGGAAAGGACGAAACACCGACATGCACAGAGAGCTGGGGGTTTAAGAGCTATGCTGGAAACAGCATAGCAAGTTCGGCCAAGACAATGAGTCC	120	ENST00000262262.5	chr19	51225586	+	1095	406	2	365	136	GTG	V	GCG	A	missense	spG_Cas9	8	ok	0.671146	-	TRUE	ABE	V136_as
CD33	CD33_93	ACATGCACAGAGAGCTGGGG	AGA	TCCACAAGGAGAGCGCTTGATATCTTGTGGAAAGGACGAAACACCGACATGCACAGAGAGCTGGGGGTTTAAGAGCTATGCTGGAAACAGCATAGCAAGTTCGGCCAAGACAATGAGTCC	120	ENST00000262262.5	chr19	51225586	+	1095	406	2	365	136	GTG	V	ATA	I	missense	spG_Cas9	8	ok	0.671146	-	TRUE	CBE	V136_as
CD33	CD33_23	CTCTGTGCATGTGACAGGTG	AGG	TCCACAAGGAGAGCGCTTGATATCTTGTGGAAAGGACGAAACACCGCTCTGTGCATGTGACAGGTGGTTTAAGAGCTATGCTGGAAACAGCATAGCAAGTTCGGCCAAGACAATGAGTCC	120	ENST00000262262.5	chr19	51225589	+	1095	409	2	365	137	CAT	H	CGT	R	missense	canonical	8	ok	0.694812	+	FALSE	ABE	H137_s
CD33	CD33_23	CTCTGTGCATGTGACAGGTG	AGG	TCCACAAGGAGAGCGCTTGATATCTTGTGGAAAGGACGAAACACCGCTCTGTGCATGTGACAGGTGGTTTAAGAGCTATGCTGGAAACAGCATAGCAAGTTCGGCCAAGACAATGAGTCC	120	ENST00000262262.5	chr19	51225589	+	1095	409	2	365	137	CAT	H	TAT	Y	missense	canonical	8	ok	0.694812	+	FALSE	CBE	H137_s
CD33	CD33_24	TGTCACATGCACAGAGAGCT	GGG	TCCACAAGGAGAGCGCTTGATATCTTGTGGAAAGGACGAAACACCGTGTCACATGCACAGAGAGCTGTTTAAGAGCTATGCTGGAAACAGCATAGCAAGTTCGGCCAAGACAATGAGTCC	120	ENST00000262262.5	chr19	51225592	+	1095	412	2	365	138	GTG	V	GCG	A	missense	canonical	6	optimal	0.576466	-	TRUE	ABE	V138_as
CD33	CD33_24	TGTCACATGCACAGAGAGCT	GGG	TCCACAAGGAGAGCGCTTGATATCTTGTGGAAAGGACGAAACACCGTGTCACATGCACAGAGAGCTGTTTAAGAGCTATGCTGGAAACAGCATAGCAAGTTCGGCCAAGACAATGAGTCC	120	ENST00000262262.5	chr19	51225592	+	1095	412	2	365	138	GTG	V	ATA	I	missense	canonical	6	optimal	0.576466	-	TRUE	CBE	V138_as
CD33	CD33_25	GCATGTGACAGGTGAGGCAC	AGG	TCCACAAGGAGAGCGCTTGATATCTTGTGGAAAGGACGAAACACCGCATGTGACAGGTGAGGCACGTTTAAGAGCTATGCTGGAAACAGCATAGCAAGTTCGGCCAAGACAATGAGTCC	119	ENST00000262262.5	chr19	51225595	+	1095	415	2	365	139	ACA	T	GCG	A	missense	canonical	8	ok	0.568654	+	FALSE	ABE	T139_s
CD33	CD33_25	GCATGTGACAGGTGAGGCAC	AGG	TCCACAAGGAGAGCGCTTGATATCTTGTGGAAAGGACGAAACACCGCATGTGACAGGTGAGGCACGTTTAAGAGCTATGCTGGAAACAGCATAGCAAGTTCGGCCAAGACAATGAGTCC	119	ENST00000262262.5	chr19	51225595	+	1095	415	2	365	139	ACA	T	ATA	I	missense	canonical	8	ok	0.568654	+	FALSE	CBE	T139_s
CD33	CD33_128	CACCTGTCACATGCACAGAG	AGC	TCCACAAGGAGAGCGCTTGATATCTTGTGGAAAGGACGAAACACCGCACCTGTCACATGCACAGAGGTTTAAGAGCTATGCTGGAAACAGCATAGCAAGTTCGGCCAAGACAATGAGTCC	120	ENST00000262262.5	chr19	51225598	+	1095	418	2	365	140	GAC	D	AAC	N	missense	spRY_Cas9	4	ok	0.6984	-	TRUE	CBE	D140_as
