## Supplemental Table 3 for "CD33 Epitope Editing Unlocks UM171-Expanded Cord Blood Grafts for AML Immunotherapy"

### Sheet: statistics_summary
sample	metric	ref.group	test.group	mean_ref.group	mean_test.group	FC	p	sig	test	alternative	correction
unedited	liposome A647	naked	CD33L	208.327	2106.36	10.1	0.000291	***	wilcoxon	less	BH
unedited	CD33 (HIM3-4)-FITC	naked	CD33L	629.546	393.991	-1.6	0.000291	***	wilcoxon	greater	BH
CD33 KO	liposome A647	naked	CD33L	206.82	205.882	-1	0.601	n.s.	wilcoxon	less	BH
CD33 KO	CD33 (HIM3-4)-FITC	naked	CD33L	122.138	119.805	-1	0.418	n.s.	wilcoxon	greater	BH
CD33 P67 edited	liposome A647	naked	CD33L	210.975	1561.39	7.4	0.000291	***	wilcoxon	less	BH
CD33 P67 edited	CD33 (HIM3-4)-FITC	naked	CD33L	895.424	774.318	-1.2	0.00361	**	wilcoxon	greater	BH
CD33 WM53 edited	liposome A647	naked	CD33L	209.523	1999.17	9.5	0.000291	***	wilcoxon	less	BH
CD33 WM53 edited	CD33 (HIM3-4)-FITC	naked	CD33L	691.473	462.15	-1.5	0.000291	***	wilcoxon	greater	BH
CD33M WT	liposome A647	naked	CD33L	204.735	11206.9	54.7	8.19e-06	****	wilcoxon	less	BH
CD33M WT	CD33 (HIM3-4)-FITC	naked	CD33L	3302.44	1525.13	-2.2	9.61e-08	****	wilcoxon	greater	BH
CD33M R119A	liposome A647	naked	CD33L	210.674	211.706	1	0.687	n.s.	wilcoxon	less	BH
CD33M R119A	CD33 (HIM3-4)-FITC	naked	CD33L	3379.77	3636.03	1.1	0.987	n.s.	wilcoxon	greater	BH
CD33M F21P/W22R	liposome A647	naked	CD33L	206.06	17559.8	85.2	9.61e-08	****	wilcoxon	less	BH
CD33M F21P/W22R	CD33 (HIM3-4)-FITC	naked	CD33L	5670.91	2357.5	-2.4	9.61e-08	****	wilcoxon	greater	BH
CD33M F21S/W22R	liposome A647	naked	CD33L	208.533	10993.8	52.7	8.19e-06	****	wilcoxon	less	BH
CD33M F21S/W22R	CD33 (HIM3-4)-FITC	naked	CD33L	4673.87	3361.68	-1.4	9.61e-08	****	wilcoxon	greater	BH
CD33M F21P	liposome A647	naked	CD33L	207.333	11953.2	57.7	0.00239	**	wilcoxon	less	BH
CD33M F21P	CD33 (HIM3-4)-FITC	naked	CD33L	3227.67	1730	-1.9	0.00108	**	wilcoxon	greater	BH
CD33M F21S	liposome A647	naked	CD33L	208.5	14087	67.6	0.0025	**	wilcoxon	less	BH
CD33M F21S	CD33 (HIM3-4)-FITC	naked	CD33L	3648.67	2155.5	-1.7	0.0025	**	wilcoxon	greater	BH
CD33M W22R	liposome A647	naked	CD33L	204.833	12883.8	62.9	0.00246	**	wilcoxon	less	BH
CD33M W22R	CD33 (HIM3-4)-FITC	naked	CD33L	3341.5	1689.5	-2	0.00108	**	wilcoxon	greater	BH
