## Supplemental Table 6 for "CD33 Epitope Editing Unlocks UM171-Expanded Cord Blood Grafts for AML Immunotherapy"

### Sheet: Sheet1
metric	CB867E	CB867U	CB870E	CB870U	CB901E	CB901U
BAIT_SET	SureSelectXTHSHumanAllExonV8	SureSelectXTHSHumanAllExonV8	SureSelectXTHSHumanAllExonV8	SureSelectXTHSHumanAllExonV8	SureSelectXTHSHumanAllExonV8	SureSelectXTHSHumanAllExonV8
BAIT_TERRITORY	41621960	41621960	41621960	41621960	41621960	41621960
BAIT_DESIGN_EFFICIENCY	0.844045	0.844045	0.844045	0.844045	0.844045	0.844045
ON_BAIT_BASES	51656176604	50125963755	56669612368	53607842862	54052575886	58917746085
NEAR_BAIT_BASES	25294859448	23922695810	28599640110	26501248900	26466607405	30016769407
OFF_BAIT_BASES	11610641672	11503734144	14215959911	12845121247	13350711106	14065385073
PCT_SELECTED_BASES	0.868898	0.865536	0.857105	0.861812	0.857774	0.863443
PCT_OFF_BAIT	0.131102	0.134464	0.142895	0.138188	0.142226	0.136557
ON_BAIT_VS_SELECTED	0.671286	0.676933	0.664596	0.669186	0.671301	0.662485
MEAN_BAIT_COVERAGE	1241.079868	1204.315312	1361.531566	1287.970169	1298.655226	1415.544729
PCT_USABLE_BASES_ON_BAIT	0.559655	0.562131	0.546839	0.553609	0.552887	0.549313
PCT_USABLE_BASES_ON_TARGET	0.171126	0.144546	0.158657	0.153517	0.161806	0.157904
FOLD_ENRICHMENT	43.441492	43.637402	42.424822	42.952413	42.88628	42.60275
HS_LIBRARY_SIZE	188016560	139095044	186297580	164869039	181743487	190215692
HS_PENALTY_10X	6.698582	5.514932	7.058598	6.363909	6.787987	7.223291
HS_PENALTY_20X	6.836777	5.633772	7.21383	6.509187	6.926437	7.384111
HS_PENALTY_30X	6.969854	5.772419	7.369062	6.659845	7.08932	7.538975
HS_PENALTY_40X	7.128523	5.916017	7.541541	6.815884	7.252202	7.72362
HS_PENALTY_50X	7.297429	6.061596	7.727819	6.986989	7.428115	7.905883
HS_PENALTY_100X	8.304719	7.036083	8.859286	8.045904	8.496622	9.092378
TARGET_TERRITORY	35130788	35130788	35130788	35130788	35130788	35130788
GENOME_SIZE	3099922541	3099922541	3099922541	3099922541	3099922541	3099922541
TOTAL_READS	642477532	621959984	719881212	673372330	680952560	744495028
PF_READS	642477532	621959984	719881212	673372330	680952560	744495028
PF_BASES	92299986636	89171364993	103631257247	96833434087	97764176426	107257142737
PF_UNIQUE_READS	336101426	276119806	353212409	318513794	340320222	360715981
PF_UQ_READS_ALIGNED	335341844	275420266	352403253	317724666	339591331	359835247
PF_BASES_ALIGNED	88561677724	85552393709	99485212389	92954213009	93869894397	102999900565
PF_UQ_BASES_ALIGNED	46111033940	37886059084	48596511831	43805660525	46738381796	49694779581
ON_TARGET_BASES	15794952459	12889394420	16441867483	14865557578	15818852429	16936350776
PCT_PF_READS	1	1	1	1	1	1
PCT_PF_UQ_READS	0.523133	0.443951	0.490654	0.473013	0.499771	0.484511
PCT_PF_UQ_READS_ALIGNED	0.99774	0.997467	0.997709	0.997522	0.997858	0.997558
MEAN_TARGET_COVERAGE	449.604275	366.89739	468.01875	423.148993	450.284589	482.094247
MEDIAN_TARGET_COVERAGE	200	200	200	200	200	200
MAX_TARGET_COVERAGE	8243	7259	8004	7484	8241	9033
MIN_TARGET_COVERAGE	0	0	0	0	0	0
ZERO_CVG_TARGETS_PCT	0.009306	0.009591	0.010545	0.010781	0.009223	0.008947
PCT_EXC_DUPE	0.479334	0.55716	0.51152	0.528739	0.502094	0.517526
PCT_EXC_ADAPTER	0.000001	0.000001	0	0	0	0.000001
PCT_EXC_MAPQ	0.031749	0.030561	0.030396	0.030237	0.031485	0.030652
PCT_EXC_BASEQ	0.002597	0.00203	0.002394	0.00223	0.002362	0.00241
PCT_EXC_OVERLAP	0.123517	0.104122	0.112094	0.108976	0.116679	0.108553
PCT_EXC_OFF_TARGET	0.184469	0.155479	0.17834	0.169908	0.178877	0.176442
FOLD_80_BASE_PENALTY	2.248021	1.834487	2.340094	2.115745	2.251423	2.410471
PCT_TARGET_BASES_1X	0.989477	0.989232	0.988092	0.987798	0.989369	0.989778
PCT_TARGET_BASES_2X	0.988603	0.988279	0.98719	0.986831	0.988476	0.988835
PCT_TARGET_BASES_10X	0.985486	0.985034	0.984313	0.984055	0.985477	0.985918
PCT_TARGET_BASES_20X	0.98369	0.983077	0.982548	0.982347	0.983671	0.984016
PCT_TARGET_BASES_30X	0.982358	0.981589	0.981235	0.981	0.982381	0.982709
PCT_TARGET_BASES_40X	0.9812	0.980145	0.980095	0.979797	0.981183	0.981527
PCT_TARGET_BASES_50X	0.979992	0.978783	0.978939	0.978675	0.980021	0.980363
PCT_TARGET_BASES_100X	0.97429	0.970223	0.973222	0.972694	0.974043	0.974709
PCT_TARGET_BASES_250X	0.888457	0.807249	0.897423	0.87471	0.887443	0.900358
PCT_TARGET_BASES_500X	0.386709	0.156338	0.415693	0.295893	0.387933	0.464286
PCT_TARGET_BASES_1000X	0.002868	0.001724	0.011125	0.00535	0.003037	0.004618
PCT_TARGET_BASES_2500X	0.000223	0.000155	0.000289	0.000235	0.000291	0.000344
PCT_TARGET_BASES_5000X	0.000025	0.000012	0.000029	0.00002	0.000012	0.000021
PCT_TARGET_BASES_10000X	0	0	0	0	0	0
PCT_TARGET_BASES_25000X	0	0	0	0	0	0
PCT_TARGET_BASES_50000X	0	0	0	0	0	0
PCT_TARGET_BASES_100000X	0	0	0	0	0	0
AT_DROPOUT	4.275016	3.980224	2.453861	2.974304	3.690135	4.045619
GC_DROPOUT	1.882696	1.847721	2.671031	2.089849	2.153967	2.179162
HET_SNP_SENSITIVITY	0.988535	0.988233	0.98717	0.986848	0.988421	0.988814
HET_SNP_Q	19	19	19	19	19	20
SAMPLE
LIBRARY
READ_GROUP
